# A Genome-Scale Virtual *Escherichia coli* in the L++ Language

**DOI:** 10.64898/2026.11.25.769137

**Authors:** Donghoon M. Lee, Hyun-Ju Cho, Kyong-Cheol Ko, Daehwan Kim

## Abstract

A virtual organism is a computational model, mechanistic or learned from data, that predicts how a living system grows, adapts and responds to genetic edits, drugs and environments. As a first step toward such a model, we are building a virtual *Escherichia coli*, and here we present its first version, *E. coli* version 1.0, written for K-12 MG1655 in the L++ programming language. The model writes the cell as a biologist reads it, in one cell definition that compiles to 33,246 species and 41,649 reactions over 4,484 gene loci. Every gene’s transcription, translation and decay are written out, for 4,196 of the 4,374 transcribed genes with the gene’s own nucleotide and residue counts from the genome sequence, so the proteins that give *E. coli* its identity and functions, from metabolic enzymes to the machinery that replicates, divides and builds the cell, are each made from their own gene, with the promoter constants of 2,016 genes set toward measured protein abundances. The code wires 360 of 377 essential-gene candidates into processes that growth needs, among them all 293 that at least two genome-wide screens call essential; 177 of the 360 are read by gates and slowdowns written from those screens’ calls, so for them the model’s requirement follows the screens by construction. Twenty-eight two-component systems are written, and on development versions the two built from measured constants, for osmolarity and phosphate, reproduce the direction of their responses and the promoter order their constants were set to give. In a modified rich medium the cell divides every 1,100 to 1,400 s, at a pace set by a replication rate chosen to fit a 20-minute cycle. Of 95 metabolite pools measured in glucose minimal medium, 78 start within tenfold of measurement, 82 lie within it over *t* = 1,000 to 3,000 s and 65 over *t* = 10,000 to 20,000 s, and the model states where it does not yet match, among them 31 pools held at fixed values. Because the organism is code, a deletion, a retuned promoter or an added module is an edit, so one model serves both to understand the cell and to design its variants, and we hope to extend it toward a complete virtual *E. coli* together with scientists who bring their expertise and measurements.
