## Supplementary File 1 for "A Genome-Scale Virtual *Escherichia coli* in the L++ Language": pools_bennett.tsv

metabolite	measured_M	model_M	log2(model/measured)	model species
glutamate	0.096	0.0108	-3.16	L-glutamate
UDP-glucuronate	0.00057			not in model
N-acetyl-ornithine	4.3e-05	1.49e-06	-4.85	N2-acetyl-L-ornithine
glutathione	0.017	0.00523	-1.70	glutathione
ADP	0.00056	0.000575	0.04	ADP
gluconate	4.2e-05	1.34e-05	-1.65	D-gluconate
fructose-1,6-bisphosphate	0.015	0.0143	-0.07	D-fructose-1,6-bisphosphate
asparagine	0.00051	0.00054	0.08	L-asparagine
malonyl-CoA	3.5e-05	1.05e-05	-1.74	malonyl-CoA
ATP	0.0096	0.00959	-0.00	ATP
alpha-ketoglutarate	0.00044	0.000836	0.93	2-oxoglutarate
cyclic-AMP	3.5e-05	1.08e-05	-1.70	cAMP
UDP-N-acetyl-glucosamine	0.0092	0.00283	-1.70	UDP-N-acetyl-D-glucosamine
lysine	0.00041	0.000557	0.44	L-lysine
dCTP	3.5e-05	0.000113	1.69	dCTP
hexose-P	0.0088	0.00406	-1.12	D-glucose-6-phosphate+D-fructose-6-phosphate
proline	0.00039	0.000533	0.45	L-proline
tyrosine	2.9e-05	4.88e-05	0.75	L-tyrosine
UTP	0.0083	0.011	0.41	UTP
dTDP	0.00038	0.000119	-1.68	dTDP
inosine-diphosphate	2.4e-05	7.07e-05	1.56	IDP
GTP	0.0049	0.00699	0.51	GTP
dihydroxyacetone-phosphate	0.00037	0.000206	-0.84	dihydroxyacetone-phosphate
GMP	2.4e-05	0.000736	4.94	GMP
dTTP	0.0046	0.000714	-2.69	dTTP
homocysteine	0.00037	6.23e-05	-2.57	L-homocysteine
acetoacetyl-CoA	2.2e-05	6.77e-06	-1.70	acetoacetyl-CoA
aspartate	0.0042	0.00463	0.14	L-aspartate
CMP	0.00036	0.000485	0.43	CMP
riboflavin	1.9e-05	0.000162	3.09	riboflavin
valine	0.004	0.00119	-1.75	L-valine
deoxyribose-5-P	0.0003	9.31e-05	-1.69	2-deoxy-D-ribose-5-phosphate
phenylalanine	1.8e-05	3.48e-05	0.95	L-phenylalanine
glutamine	0.0038	0.00415	0.13	L-glutamine
isoleucine+leucine	0.0003	0.000826	1.46	L-isoleucine+L-leucine
cis-aconitate	1.6e-05			not in model
6-phosphogluconate	0.0038	0.00346	-0.14	6-phospho-D-gluconate
AMP	0.00028	0.000493	0.82	AMP
dATP	1.6e-05	0.000176	3.46	dATP
CTP	0.0027	0.00358	0.41	CTP
IMP	0.00027	0.000512	0.92	IMP
cytosine	1.4e-05	0.00058	5.37	cytosine
alanine	0.0026	0.00408	0.65	L-alanine
PRPP	0.00026	0.000222	-0.23	5-phospho-alpha-D-ribose-1-diphosphate
shikimate	1.4e-05	0.000162	3.53	shikimate
NAD+	0.0026	0.00315	0.27	NAD+
succinyl-CoA	0.00023	0.00035	0.61	succinyl-CoA
histidinol	1.3e-05	5.15e-05	1.99	L-histidinol
UDP-glucose	0.0025			not in model
inosine-triphosphate	0.00021	6.29e-05	-1.74	ITP
tryptophan	1.2e-05	2.95e-05	1.30	L-tryptophan
glutathione-disulfide	0.0024			not in model
guanine	0.00019	5.04e-05	-1.92	guanine
dihydroorotate	1.2e-05	1.46e-05	0.28	(S)-dihydroorotate
uridine	0.0021	0.000645	-1.70	uridine
phosphoenolpyruvate	0.00018	0.000366	1.03	phosphoenolpyruvate
quinolinate	1.2e-05	0.000143	3.57	quinolinate
citrate	0.002	0.000302	-2.73	citrate
S-adenosyl-L-methionine	0.00018	0.00018	0.00	S-adenosyl-L-methionine
ornithine	1e-05	4.38e-06	-1.19	L-ornithine
UDP	0.0018	0.00241	0.42	UDP
threonine	0.00018	9.56e-05	-0.91	L-threonine
dAMP	8.8e-06	0.000111	3.66	dAMP
malate	0.0017	0.00172	0.01	L-malate
FAD	0.00017	0.00101	2.57	FAD
adenosine-phosphosulfate	6.6e-06			not in model
3-phosphoglycerate	0.0015	0.000874	-0.78	3-phospho-D-glycerate
methionine	0.00015	8.68e-05	-0.79	L-methionine
myo-inositol	5.7e-06	1.75e-06	-1.70	myo-inositol
glycerate	0.0014	0.00043	-1.70	glycerate
2,3-dihydroxybenzoate	0.00014	4.31e-05	-1.70	2,3-dihydroxybenzoate
propionyl-CoA	5.3e-06	1.63e-06	-1.70	propionyl-CoA
CoA	0.0014	0.0014	-0.00	CoA
NADPH	0.00012	0.000263	1.13	NADPH
ADP-glucose	4.3e-06			not in model
citrulline	0.0014	1.8e-05	-6.28	L-citrulline
fumarate	0.00012	0.000202	0.75	fumarate
anthranilate	3.5e-06	1.33e-05	1.93	anthranilate
pentose-P	0.0013	0.000618	-1.07	D-ribulose-5-phosphate+alpha-D-ribose-5-phosphate+D-xylulose-5-phosphate
phenylpyruvate	9e-05	2.46e-05	-1.87	phenylpyruvate
deoxyadenosine	2.8e-06	1.02e-06	-1.46	deoxyadenosine
glucosamine-6-phosphate	0.0012			not in model
NADH	8.3e-05	0.000547	2.72	NADH
cytidine	2.6e-06	1.72e-06	-0.59	cytidine
acetylphosphate	0.0011	0.000338	-1.70	acetyl-phosphate
N-acetyl-glucosamine-1P	8.2e-05			not in model
NADP+	2.1e-06	0.0015	9.48	NADP+
gluconolactone	0.001	0.000492	-1.02	6-phospho-D-glucono-1,5-lactone
serine	6.8e-05	5.31e-05	-0.36	L-serine
guanosine	1.6e-06	2.51e-06	0.65	guanosine
GDP	0.00068	0.00207	1.60	GDP
histidine	6.8e-05	8.66e-05	0.35	L-histidine
adenine	1.5e-06	0.000269	7.49	adenine
acetyl-CoA	0.00061	0.000705	0.21	acetyl-CoA
FMN	5.4e-05	4.95e-05	-0.12	FMN
deoxyguanosine	5.2e-07	9.15e-07	0.82	deoxyguanosine
carbamyl-aspartate	0.00059	3.12e-05	-4.24	N-carbamoyl-L-aspartate
4-hydroxybenzoate	5.2e-05	0	-inf	4-hydroxybenzoate
adenosine	1.3e-07	0.000229	10.78	adenosine
arginine	0.00057	0.00102	0.84	L-arginine
dGMP	5.1e-05	0.000425	3.06	dGMP
succinate	0.00057	0.000975	0.78	succinate
glycerol-3-phosphate	4.9e-05	1.21e-12	-25.27	glycerol-3-phosphate
