## Supplementary File 1 for "A Genome-Scale Virtual *Escherichia coli* in the L++ Language": pools_validation.tsv

metabolite	measured_M	model_M	log2(model/measured)	model species
glutamate	0.096	0.0106	-3.18	L-glutamate
UDP-glucuronate	0.00057			not in model
N-acetyl-ornithine	4.3e-05	1.14e-06	-5.24	N2-acetyl-L-ornithine
glutathione	0.017	0.0109	-0.64	glutathione
ADP	0.00056	0.000579	0.05	ADP
gluconate	4.2e-05	2.83e-06	-3.89	D-gluconate
fructose-1,6-bisphosphate	0.015	0.0132	-0.19	D-fructose-1,6-bisphosphate
asparagine	0.00051	0.00213	2.06	L-asparagine
malonyl-CoA	3.5e-05	1.02e-05	-1.78	malonyl-CoA
ATP	0.0096	0.0096	-0.00	ATP
alpha-ketoglutarate	0.00044	0.000953	1.11	2-oxoglutarate
cyclic-AMP	3.5e-05	3.85e-05	0.14	cAMP
UDP-N-acetyl-glucosamine	0.0092	0.00858	-0.10	UDP-N-acetyl-D-glucosamine
lysine	0.00041	0.00071	0.79	L-lysine
dCTP	3.5e-05	0.000159	2.18	dCTP
hexose-P	0.0088	0.00389	-1.18	D-glucose-6-phosphate+D-fructose-6-phosphate
proline	0.00039	0.000551	0.50	L-proline
tyrosine	2.9e-05	5.6e-05	0.95	L-tyrosine
UTP	0.0083	0.0125	0.60	UTP
dTDP	0.00038	0.000117	-1.70	dTDP
inosine-diphosphate	2.4e-05	6.85e-05	1.51	IDP
GTP	0.0049	0.00617	0.33	GTP
dihydroxyacetone-phosphate	0.00037	0.000187	-0.99	dihydroxyacetone-phosphate
GMP	2.4e-05	0.000616	4.68	GMP
dTTP	0.0046	0.000706	-2.70	dTTP
homocysteine	0.00037	7.25e-05	-2.35	L-homocysteine
acetoacetyl-CoA	2.2e-05	6.55e-06	-1.75	acetoacetyl-CoA
aspartate	0.0042	0.00803	0.94	L-aspartate
CMP	0.00036	0.000544	0.60	CMP
riboflavin	1.9e-05	4.93e-06	-1.95	riboflavin
valine	0.004	0.000767	-2.38	L-valine
deoxyribose-5-P	0.0003	8.98e-05	-1.74	2-deoxy-D-ribose-5-phosphate
phenylalanine	1.8e-05	3.91e-05	1.12	L-phenylalanine
glutamine	0.0038	0.00482	0.34	L-glutamine
isoleucine+leucine	0.0003	0.000572	0.93	L-isoleucine+L-leucine
cis-aconitate	1.6e-05			not in model
6-phosphogluconate	0.0038	0.0035	-0.12	6-phospho-D-gluconate
AMP	0.00028	0.000467	0.74	AMP
dATP	1.6e-05	0.000169	3.40	dATP
CTP	0.0027	0.00406	0.59	CTP
IMP	0.00027	0.000482	0.84	IMP
cytosine	1.4e-05	0.000395	4.82	cytosine
alanine	0.0026	0.00315	0.28	L-alanine
PRPP	0.00026	0.000228	-0.19	5-phospho-alpha-D-ribose-1-diphosphate
shikimate	1.4e-05	0.00014	3.32	shikimate
NAD+	0.0026	0.00303	0.22	NAD+
succinyl-CoA	0.00023	0.000453	0.98	succinyl-CoA
histidinol	1.3e-05	5.7e-05	2.13	L-histidinol
UDP-glucose	0.0025			not in model
inosine-triphosphate	0.00021	6.08e-05	-1.79	ITP
tryptophan	1.2e-05	3.5e-05	1.54	L-tryptophan
glutathione-disulfide	0.0024			not in model
guanine	0.00019	3.14e-05	-2.60	guanine
dihydroorotate	1.2e-05	1.24e-05	0.04	(S)-dihydroorotate
uridine	0.0021	0.000625	-1.75	uridine
phosphoenolpyruvate	0.00018	0.000229	0.35	phosphoenolpyruvate
quinolinate	1.2e-05	0.000119	3.31	quinolinate
citrate	0.002	0.000362	-2.47	citrate
S-adenosyl-L-methionine	0.00018	0.00018	0.00	S-adenosyl-L-methionine
ornithine	1e-05	2.49e-06	-2.01	L-ornithine
UDP	0.0018	0.00273	0.60	UDP
threonine	0.00018	0.000128	-0.49	L-threonine
dAMP	8.8e-06	0.000104	3.57	dAMP
malate	0.0017	0.00318	0.90	L-malate
FAD	0.00017	0.000627	1.88	FAD
adenosine-phosphosulfate	6.6e-06			not in model
3-phosphoglycerate	0.0015	0.000756	-0.99	3-phospho-D-glycerate
methionine	0.00015	0.000104	-0.53	L-methionine
myo-inositol	5.7e-06	1.7e-06	-1.75	myo-inositol
glycerate	0.0014	0.000416	-1.75	glycerate
2,3-dihydroxybenzoate	0.00014	4.17e-05	-1.75	2,3-dihydroxybenzoate
propionyl-CoA	5.3e-06	1.58e-06	-1.75	propionyl-CoA
CoA	0.0014	0.0014	-0.00	CoA
NADPH	0.00012	0.000213	0.83	NADPH
ADP-glucose	4.3e-06			not in model
citrulline	0.0014	9.4e-06	-7.22	L-citrulline
fumarate	0.00012	0.000321	1.42	fumarate
anthranilate	3.5e-06	1.33e-05	1.93	anthranilate
pentose-P	0.0013	0.000616	-1.08	D-ribulose-5-phosphate+alpha-D-ribose-5-phosphate+D-xylulose-5-phosphate
phenylpyruvate	9e-05	3.03e-05	-1.57	phenylpyruvate
deoxyadenosine	2.8e-06	9.55e-07	-1.55	deoxyadenosine
glucosamine-6-phosphate	0.0012			not in model
NADH	8.3e-05	0.000438	2.40	NADH
cytidine	2.6e-06	1.61e-06	-0.69	cytidine
acetylphosphate	0.0011	0.000328	-1.75	acetyl-phosphate
N-acetyl-glucosamine-1P	8.2e-05			not in model
NADP+	2.1e-06	0.0013	9.27	NADP+
gluconolactone	0.001	0.000476	-1.07	6-phospho-D-glucono-1,5-lactone
serine	6.8e-05	5.88e-05	-0.21	L-serine
guanosine	1.6e-06	2.43e-06	0.60	guanosine
GDP	0.00068	0.00174	1.35	GDP
histidine	6.8e-05	9.52e-05	0.49	L-histidine
adenine	1.5e-06	0.000256	7.42	adenine
acetyl-CoA	0.00061	0.000425	-0.52	acetyl-CoA
FMN	5.4e-05	4.27e-07	-6.98	FMN
deoxyguanosine	5.2e-07	7.8e-07	0.59	deoxyguanosine
carbamyl-aspartate	0.00059	2.57e-05	-4.52	N-carbamoyl-L-aspartate
4-hydroxybenzoate	5.2e-05	5.58e-07	-6.54	4-hydroxybenzoate
adenosine	1.3e-07	0.000216	10.70	adenosine
arginine	0.00057	0.000981	0.78	L-arginine
dGMP	5.1e-05	0.000395	2.95	dGMP
succinate	0.00057	0.00131	1.20	succinate
glycerol-3-phosphate	4.9e-05	5.47e-06	-3.16	glycerol-3-phosphate
