## Supplementary File 1 for "A Genome-Scale Virtual *Escherichia coli* in the L++ Language": run40k_data.csv

seed	t_s	log2_cells	ATP_mM	GTP_mM	ribosomes_per_cell
1	0	0.0000	9.6000	4.9000	57140
1	100	0.0000	9.5900	9.1200	57978
1	200	0.0000	9.5900	12.1200	55422
1	300	0.0000	9.5900	11.0100	56792
1	400	0.0000	9.6400	8.6200	59691
1	500	0.0000	9.6100	8.0300	62686
1	600	0.0000	9.6100	7.5000	66077
1	700	0.0000	9.6300	7.3900	69825
1	800	0.0000	9.5800	7.4800	73744
1	900	0.0000	9.6600	7.6200	77903
1	1000	0.0000	9.5800	7.4900	82255
1	1100	0.0000	9.5700	7.4900	86946
1	1200	1.0000	9.6600	7.6200	46252
1	1300	1.0000	9.6000	7.7000	50072
1	1400	1.0000	9.6500	7.6400	53092
1	1500	1.0000	9.5900	7.5600	56166
1	1600	1.0000	9.5600	7.5600	59387
1	1700	1.0000	9.6000	7.6600	62860
1	1800	1.0000	9.5500	7.6800	66581
1	1900	1.0000	9.6100	7.5300	70425
1	2000	1.0000	9.5700	6.7700	74533
1	2100	1.0000	9.6000	6.4100	78854
1	2200	1.0000	9.6000	6.3300	83320
1	2300	1.0000	9.5800	5.9000	88058
1	2400	2.0000	9.6000	5.7900	48252
1	2500	2.0000	9.6100	6.0200	51276
1	2600	2.0000	9.6100	6.4400	54298
1	2700	2.0000	9.5400	6.8300	57594
1	2800	2.0000	9.6200	6.6400	61247
1	2900	2.0000	9.6200	6.6600	65064
1	3000	2.0000	9.5500	6.7700	69095
1	3100	2.0000	9.6100	6.4000	73283
1	3200	2.0000	9.5600	6.3300	77690
1	3300	2.0000	9.5800	6.3000	82360
1	3400	2.0000	9.6000	6.3300	87301
1	3500	3.0000	9.5300	6.2500	47663
1	3600	3.0000	9.6000	6.1600	51063
1	3700	3.0000	9.5200	6.5200	54306
1	3800	3.0000	9.5700	6.7100	57638
1	3900	3.0000	9.5200	6.2800	61223
1	4000	3.0000	9.5700	5.8800	65019
1	4100	3.0000	9.5800	5.3500	69035
1	4200	3.0000	9.5900	5.2900	73118
1	4300	3.0000	9.6000	5.2000	77265
1	4400	3.0000	9.5100	5.2600	81650
1	4500	3.0000	9.5800	5.3200	86358
1	4600	4.0000	9.5700	5.2800	46774
1	4700	4.0000	9.5200	5.3300	50397
1	4800	4.0000	9.5900	5.2700	53482
1	4900	4.0000	9.6000	5.1800	56746
1	5000	4.0000	9.5400	5.0900	60163
1	5100	4.0000	9.6000	5.1000	63730
1	5200	4.0000	9.5300	5.1200	67531
1	5300	4.0000	9.5300	5.0900	71454
1	5400	4.0000	9.6000	5.1700	75708
1	5500	4.0000	9.5200	5.0500	80182
1	5600	4.0000	9.6000	5.0100	84841
1	5700	5.0000	9.5700	4.9900	45517
1	5800	5.0000	9.5900	5.0700	49456
1	5900	5.0000	9.5600	5.0100	52536
1	6000	5.0000	9.5700	5.2100	55707
1	6100	5.0000	9.5800	5.4800	59078
1	6200	5.0000	9.5200	5.5000	62663
1	6300	5.0000	9.5500	5.4800	66485
1	6400	5.0000	9.6000	5.4300	70555
1	6500	5.0000	9.6000	5.4200	74903
1	6600	5.0000	9.5900	5.3500	79438
1	6700	5.0000	9.4500	5.5500	84192
1	6800	6.0000	9.5100	5.8700	44707
1	6900	6.0000	9.5900	5.4900	49075
1	7000	6.0000	9.6000	5.3500	52331
1	7100	6.0000	9.5800	5.2900	55612
1	7200	6.0000	9.5200	6.1300	58986
1	7300	6.0000	9.5900	6.4500	62711
1	7400	6.0000	9.5900	6.3900	66721
1	7500	6.0000	9.5900	6.1200	71026
1	7600	6.0000	9.5200	5.5200	75525
1	7700	6.0000	9.5900	4.8800	80179
1	7800	6.0000	9.5700	4.8100	84854
1	7900	6.0000	9.5200	4.8600	89777
1	8000	7.0000	9.6000	4.3600	49154
1	8100	7.0000	9.5900	4.0100	52485
1	8200	7.0000	9.5900	2.9900	55486
1	8300	7.0000	9.5300	5.0700	58421
1	8400	7.0000	9.5500	5.5600	61856
1	8500	7.0000	9.5400	5.8700	65750
1	8600	7.0000	9.5300	5.9100	69896
1	8700	7.0000	9.5100	5.4400	74320
1	8800	7.0000	9.5400	4.5600	79010
1	8900	7.0000	9.5600	4.0800	83751
1	9000	7.0000	9.6000	4.1300	88572
1	9100	8.0000	9.5900	3.8200	47940
1	9200	8.0000	9.5600	3.2900	51224
1	9300	8.0000	9.5900	4.0500	54172
1	9400	8.0000	9.6100	4.2400	57272
1	9500	8.0000	9.6000	3.7800	60571
1	9600	8.0000	9.5800	3.4700	63920
1	9700	8.0000	9.6000	3.8200	67491
1	9800	8.0000	9.5500	3.6800	71222
1	9900	8.0000	9.5200	3.6400	75207
1	10000	8.0000	9.5800	3.4400	79375
1	10100	8.0000	9.5600	3.7100	83668
1	10200	9.0000	9.5600	4.1500	44659
1	10300	9.0000	9.5800	3.5800	48265
1	10400	9.0000	9.5700	3.8300	51148
1	10500	9.0000	9.6000	3.9400	54131
1	10600	9.0000	9.5600	4.1400	57301
1	10700	9.0000	9.5600	4.2000	60653
1	10800	9.0000	9.5700	4.0900	64265
1	10900	9.0000	9.5800	3.9400	68056
1	11000	9.0000	9.5800	3.6200	72058
1	11100	9.0000	9.5300	3.4000	76168
1	11200	9.0000	9.5800	3.7500	80283
1	11300	10.0000	9.6000	3.9700	42291
1	11400	10.0000	9.5900	3.5400	46081
1	11500	10.0000	9.5700	3.6200	48875
1	11600	10.0000	9.5700	3.3000	51657
1	11700	10.0000	9.5200	2.8500	54504
1	11800	10.0000	9.5700	3.6300	57312
1	11900	10.0000	9.5600	3.5300	60474
1	12000	10.0000	9.6000	3.3400	63877
1	12100	10.0000	9.5900	3.0500	67352
1	12200	10.0000	9.5200	2.9200	71018
1	12300	10.0000	9.6000	3.2600	74878
1	12400	10.0000	9.6000	3.3100	78968
1	12500	11.0000	9.5700	3.5100	42860
1	12600	11.0000	9.5200	3.1700	45463
1	12700	11.0000	9.5700	3.3500	47895
1	12800	11.0000	9.6100	3.6100	50649
1	12900	11.0000	9.5300	3.6400	53649
1	13000	11.0000	9.5700	3.3600	56735
1	13100	11.0000	9.5900	3.9800	60067
1	13200	11.0000	9.5700	4.5500	63710
1	13300	11.0000	9.6000	4.4600	67645
1	13400	11.0000	9.6000	4.5200	71788
1	13500	11.0000	9.5800	4.4500	76250
1	13600	12.0000	9.5600	4.0800	41451
1	13700	12.0000	9.5600	3.9800	44417
1	13800	12.0000	9.5400	3.8900	47025
1	13900	12.0000	9.5900	3.5000	49740
1	14000	12.0000	9.6000	3.1800	52530
1	14100	12.0000	9.5300	3.0000	55329
1	14200	12.0000	9.5300	3.2800	58278
1	14300	12.0000	9.5800	2.6300	61362
1	14400	12.0000	9.6100	2.7900	64426
1	14500	12.0000	9.5300	2.4600	67669
1	14600	12.0000	9.6200	2.5600	71056
1	14700	13.0000	9.6200	2.8700	38165
1	14800	13.0000	9.5500	2.3400	40447
1	14900	13.0000	9.5400	3.1000	42416
1	15000	13.0000	9.5300	3.6500	44668
1	15100	13.0000	9.6000	3.1000	47316
1	15200	13.0000	9.6100	3.4000	50129
1	15300	13.0000	9.5800	3.0300	53030
1	15400	13.0000	9.5800	2.8200	55979
1	15500	13.0000	9.5900	3.2200	59047
1	15600	13.0000	9.5600	3.4700	62208
1	15700	13.0000	9.5900	3.2500	65697
1	15800	14.0000	9.6100	3.0000	35086
1	15900	14.0000	9.6000	3.2700	37611
1	16000	14.0000	9.5700	4.2500	39911
1	16100	14.0000	9.5800	4.7700	42437
1	16200	14.0000	9.5600	4.4900	45293
1	16300	14.0000	9.5900	4.1300	48185
1	16400	14.0000	9.5600	4.3000	51279
1	16500	14.0000	9.5900	3.9900	54457
1	16600	14.0000	9.5300	3.8400	57856
1	16700	14.0000	9.5900	3.4100	61377
1	16800	14.0000	9.5600	2.8700	64872
1	16900	14.0000	9.5600	3.3100	68366
1	17000	15.0000	9.5700	3.4900	36664
1	17100	15.0000	9.6100	3.1700	39156
1	17200	15.0000	9.5900	3.3200	41370
1	17300	15.0000	9.5600	4.0100	43640
1	17400	15.0000	9.6200	4.2600	46180
1	17500	15.0000	9.5500	4.5200	49040
1	17600	15.0000	9.6200	4.3500	52068
1	17700	15.0000	9.5500	4.3700	55373
1	17800	15.0000	9.5300	4.1300	58859
1	17900	15.0000	9.6200	3.7500	62537
1	18000	15.0000	9.6000	3.7900	66252
1	18100	15.0000	9.6100	4.0000	70107
1	18200	16.0000	9.5500	3.9800	38160
1	18300	16.0000	9.5400	3.6700	40591
1	18400	16.0000	9.6100	3.9700	42983
1	18500	16.0000	9.5500	4.1500	45574
1	18600	16.0000	9.6000	4.0600	48363
1	18700	16.0000	9.5800	3.8700	51299
1	18800	16.0000	9.5400	4.2700	54450
1	18900	16.0000	9.5600	4.1300	57664
1	19000	16.0000	9.5400	4.5500	61180
1	19100	16.0000	9.6200	4.1100	64955
1	19200	16.0000	9.6100	3.7200	68843
1	19300	17.0000	9.5800	3.7000	36536
1	19400	17.0000	9.5500	3.1100	39414
1	19500	17.0000	9.5700	3.4200	41467
1	19600	17.0000	9.5600	3.6200	43724
1	19700	17.0000	9.5400	3.1900	46191
1	19800	17.0000	9.5900	2.3100	48767
1	19900	17.0000	9.5400	2.0600	51129
1	20000	17.0000	9.5900	2.6700	53535
1	20100	17.0000	9.5600	2.4500	56154
1	20200	17.0000	9.5800	2.7500	59052
1	20300	17.0000	9.5400	2.9000	62226
1	20400	17.0000	9.6200	3.2900	65529
1	20500	18.0000	9.6200	3.4100	35092
1	20600	18.0000	9.5700	3.8000	37570
1	20700	18.0000	9.5300	4.1000	39996
1	20800	18.0000	9.5300	4.2600	42567
1	20900	18.0000	9.5800	4.3500	45328
1	21000	18.0000	9.5600	4.0800	48273
1	21100	18.0000	9.6000	4.3500	51323
1	21200	18.0000	9.5800	4.2300	54571
1	21300	18.0000	9.6000	4.3600	57934
1	21400	18.0000	9.5300	4.5400	61632
1	21500	18.0000	9.5100	4.4400	65471
1	21600	18.0000	9.5500	4.3900	69539
1	21700	19.0000	9.5700	4.3400	37624
1	21800	19.0000	9.3600	4.1600	40415
1	21900	19.0000	9.4500	4.3600	42837
1	22000	19.0000	8.8200	3.8000	45333
1	22100	19.0000	9.6000	4.3400	48019
1	22200	19.0000	9.5400	4.3100	50921
1	22300	19.0000	9.5900	3.9800	54144
1	22400	19.0000	9.5600	3.7200	57487
1	22500	19.0000	9.5800	3.7800	60828
1	22600	19.0000	9.6000	3.6300	64315
1	22700	19.0000	9.5200	3.6200	67971
1	22800	20.0000	9.5600	3.5400	36278
1	22900	20.0000	9.5500	3.1300	39143
1	23000	20.0000	9.5700	3.3100	41317
1	23100	20.0000	9.5300	3.6000	43564
1	23200	20.0000	9.5700	3.5300	45993
1	23300	20.0000	9.5700	3.5200	48614
1	23400	20.0000	9.5400	3.6300	51382
1	23500	20.0000	9.5500	3.6500	54298
1	23600	20.0000	9.5900	3.7100	57408
1	23700	20.0000	9.5700	3.5500	60713
1	23800	20.0000	9.5900	3.8600	64211
1	23900	20.0000	9.5700	3.7900	67873
1	24000	21.0000	9.5600	4.0000	36703
1	24100	21.0000	9.5600	3.7700	39273
1	24200	21.0000	9.5300	3.6400	41535
1	24300	21.0000	9.5600	3.9100	43832
1	24400	21.0000	9.5900	3.9200	46424
1	24500	21.0000	9.5800	3.8100	49113
1	24600	21.0000	9.5900	3.8100	51986
1	24700	21.0000	9.5900	3.8300	54978
1	24800	21.0000	9.5700	3.8400	58289
1	24900	21.0000	9.6100	4.0400	61747
1	25000	21.0000	9.6000	4.2300	65491
1	25100	21.0000	9.6200	4.2000	69470
1	25200	22.0000	9.5900	4.0600	37383
1	25300	22.0000	9.6100	4.6900	40024
1	25400	22.0000	9.6100	4.8100	42523
1	25500	22.0000	9.6100	5.2700	45171
1	25600	22.0000	9.5300	5.2100	47979
1	25700	22.0000	9.5800	5.3600	51093
1	25800	22.0000	9.5800	5.5500	54480
1	25900	22.0000	9.5300	5.7100	57944
1	26000	22.0000	9.5900	6.0800	61532
1	26100	22.0000	9.5800	6.2800	65395
1	26200	22.0000	9.5200	6.4300	69707
1	26300	22.0000	9.6000	6.7600	74321
1	26400	23.0000	9.5300	6.5800	40699
1	26500	23.0000	9.6100	6.2200	43840
1	26600	23.0000	9.5600	5.7700	46739
1	26700	23.0000	9.6100	5.4300	49742
1	26800	23.0000	9.5600	4.8200	52785
1	26900	23.0000	9.6100	4.5300	55744
1	27000	23.0000	9.5400	3.9000	58218
1	27100	23.0000	9.5500	4.3100	60974
1	27200	23.0000	9.5700	4.6300	64322
1	27300	23.0000	9.6100	4.7600	68097
1	27400	23.0000	9.5200	4.1300	72199
1	27500	24.0000	9.5200	3.8000	38631
1	27600	24.0000	9.6000	4.8600	41416
1	27700	24.0000	9.5800	4.6600	44051
1	27800	24.0000	9.5800	4.5600	46803
1	27900	24.0000	9.5900	4.4000	49641
1	28000	24.0000	9.5500	4.3700	52645
1	28100	24.0000	9.5800	4.8400	55822
1	28200	24.0000	9.5800	4.9800	59324
1	28300	24.0000	9.6000	4.8600	63017
1	28400	24.0000	9.5900	4.6000	66946
1	28500	24.0000	9.6200	4.6700	71041
1	28600	24.0000	9.6000	4.5800	75149
1	28700	25.0000	9.6000	4.3200	40979
1	28800	25.0000	9.5800	4.1400	43490
1	28900	25.0000	9.5600	4.0300	45998
1	29000	25.0000	9.6200	4.1900	48658
1	29100	25.0000	9.5900	3.8800	51501
1	29200	25.0000	9.6100	3.9500	54499
1	29300	25.0000	9.5400	4.4600	57514
1	29400	25.0000	9.5400	4.6300	60776
1	29500	25.0000	9.5800	4.8900	64357
1	29600	25.0000	9.5900	4.8600	68227
1	29700	25.0000	9.6000	5.0400	72401
1	29800	26.0000	9.5800	5.0800	39371
1	29900	26.0000	9.5700	5.4300	42228
1	30000	26.0000	9.5500	4.9500	44928
1	30100	26.0000	9.5900	4.8300	47639
1	30200	26.0000	9.5300	4.6700	50569
1	30300	26.0000	9.5800	4.9200	53598
1	30400	26.0000	9.5900	5.1300	56862
1	30500	26.0000	9.5700	5.0400	60391
1	30600	26.0000	9.5200	5.5300	64183
1	30700	26.0000	9.5700	5.5300	68222
1	30800	26.0000	9.5900	5.2200	72483
1	30900	27.0000	9.5400	5.7200	38800
1	31000	27.0000	9.6000	4.6500	42107
1	31100	27.0000	9.5400	4.8200	44708
1	31200	27.0000	9.6000	5.0200	47404
1	31300	27.0000	9.5200	5.3500	50286
1	31400	27.0000	9.5400	5.4300	53363
1	31500	27.0000	9.5200	5.5100	56474
1	31600	27.0000	9.6000	5.3400	59892
1	31700	27.0000	9.6000	5.3900	63625
1	31800	27.0000	9.6100	5.3900	67509
1	31900	27.0000	9.5600	5.3400	71656
1	32000	27.0000	9.6000	5.3500	75966
1	32100	28.0000	9.5900	5.2900	41449
1	32200	28.0000	9.5600	5.4300	44166
1	32300	28.0000	9.6000	5.4000	46893
1	32400	28.0000	9.5200	5.3800	49854
1	32500	28.0000	9.5900	5.5000	53048
1	32600	28.0000	9.5500	5.4400	56406
1	32700	28.0000	9.5600	5.4000	60037
1	32800	28.0000	9.5800	5.4400	63778
1	32900	28.0000	9.5600	5.3400	67850
1	33000	28.0000	9.5900	5.3200	71967
1	33100	28.0000	9.5200	5.4400	76380
1	33200	29.0000	9.5900	5.2700	41767
1	33300	29.0000	9.5600	5.1700	44752
1	33400	29.0000	9.5700	5.1600	47465
1	33500	29.0000	9.5700	5.0800	50287
1	33600	29.0000	9.5300	4.8600	53317
1	33700	29.0000	9.5700	4.9600	56607
1	33800	29.0000	6.8200	4.5800	60132
1	33900	29.0000	8.3400	5.0400	63553
1	34000	29.0000	9.3500	4.7700	67197
1	34100	29.0000	9.5900	4.8100	71034
1	34200	29.0000	9.5900	4.8000	75277
1	34300	30.0000	9.5100	4.9700	40081
1	34400	30.0000	9.5100	5.0300	43222
1	34500	30.0000	9.5900	5.2800	45870
1	34600	30.0000	9.6000	5.3300	48710
1	34700	30.0000	9.5900	5.6300	51777
1	34800	30.0000	9.5600	5.7200	55143
1	34900	30.0000	9.6000	5.5000	58657
1	35000	30.0000	9.5400	5.4600	62366
1	35100	30.0000	9.5600	5.2800	66173
1	35200	30.0000	9.5100	5.2600	70292
1	35300	30.0000	9.5900	5.3700	74579
1	35400	31.0000	9.5400	5.4500	39784
1	35500	31.0000	9.5100	5.0500	43299
1	35600	31.0000	9.5100	4.9700	46021
1	35700	31.0000	9.5900	4.8800	48777
1	35800	31.0000	9.5600	3.9900	51752
1	35900	31.0000	9.5700	4.3800	54811
1	36000	31.0000	9.5800	5.0500	57970
1	36100	31.0000	9.5300	5.6900	61452
1	36200	31.0000	9.6000	5.6000	65344
1	36300	31.0000	9.5700	5.5100	69525
1	36400	31.0000	9.6000	5.7000	73955
1	36500	31.0000	9.5100	5.4300	78606
1	36600	32.0000	9.5400	5.7100	43375
1	36700	32.0000	9.5900	5.9800	46243
1	36800	32.0000	9.5700	5.7300	49260
1	36900	32.0000	9.6100	6.2900	52450
1	37000	32.0000	9.5700	6.0000	55748
1	37100	32.0000	9.6000	5.3800	59221
1	37200	32.0000	9.5900	5.8200	62883
1	37300	32.0000	9.6000	6.0200	66843
1	37400	32.0000	9.6000	5.9200	71118
1	37500	32.0000	9.4900	5.8000	75649
1	37600	32.0000	9.6000	5.6400	80291
1	37700	33.0000	9.5200	5.5100	43842
1	37800	33.0000	9.2700	5.5100	46919
1	37900	33.0000	9.4300	5.6300	49810
1	38000	33.0000	9.5100	5.6800	52795
1	38100	33.0000	9.5900	5.6000	56049
1	38200	33.0000	9.6000	5.4400	59526
1	38300	33.0000	9.6000	5.4900	63142
1	38400	33.0000	9.6000	5.2700	66965
1	38500	33.0000	9.5700	5.2900	70912
1	38600	33.0000	9.5800	5.3800	75178
1	38700	33.0000	9.5800	5.2800	79699
1	38800	34.0000	9.5900	5.0200	43438
1	38900	34.0000	9.5200	4.6100	46498
1	39000	34.0000	9.5100	4.5200	49203
1	39100	34.0000	9.5800	3.8200	51879
1	39200	34.0000	9.5800	3.5400	54668
1	39300	34.0000	9.5900	3.7100	57659
1	39400	34.0000	9.6100	3.5700	60751
1	39500	34.0000	9.5700	4.2300	64127
1	39600	34.0000	9.5900	4.3400	67740
1	39700	34.0000	9.5500	4.4400	71724
1	39800	34.0000	9.6000	4.6300	75959
1	39900	35.0000	9.6100	4.3400	41335
1	40000	35.0000	9.6100	4.3400	44516
2	0	0.0000	9.6000	4.9000	57140
2	100	0.0000	9.6600	8.9200	57996
2	200	0.0000	9.5900	12.8300	54755
2	300	0.0000	9.6100	11.3600	56570
2	400	0.0000	9.6300	8.3400	59393
2	500	0.0000	9.6100	6.7500	62668
2	600	0.0000	9.6600	6.3400	66076
2	700	0.0000	9.6300	6.2000	69679
2	800	0.0000	9.5800	6.1800	73439
2	900	0.0000	9.6700	6.2000	77423
2	1000	0.0000	9.6200	6.2500	81576
2	1100	0.0000	9.6200	6.3300	85952
2	1200	1.0000	9.6500	6.6400	46255
2	1300	1.0000	9.6100	6.7700	49214
2	1400	1.0000	9.5900	6.5500	52157
2	1500	1.0000	9.5500	6.4700	55244
2	1600	1.0000	9.6300	6.4500	58408
2	1700	1.0000	9.5500	6.6500	61887
2	1800	1.0000	9.6200	6.7700	65596
2	1900	1.0000	9.5800	7.1500	69587
2	2000	1.0000	9.5700	7.2500	73858
2	2100	1.0000	9.5700	7.1300	78351
2	2200	1.0000	9.5700	6.8400	83175
2	2300	2.0000	9.6000	7.1400	44894
2	2400	2.0000	9.5400	7.3900	48400
2	2500	2.0000	9.5900	7.4500	51486
2	2600	2.0000	9.5600	7.6200	54803
2	2700	2.0000	9.5800	7.6500	58319
2	2800	2.0000	9.6200	7.5500	62174
2	2900	2.0000	9.5800	7.5500	66199
2	3000	2.0000	9.6100	7.3100	70561
2	3100	2.0000	9.6000	7.4300	75152
2	3200	2.0000	9.6100	7.4400	79911
2	3300	2.0000	9.5200	7.0200	84825
2	3400	3.0000	9.5200	6.8200	45122
2	3500	3.0000	9.5800	6.6400	49711
2	3600	3.0000	9.6000	5.9700	53021
2	3700	3.0000	9.5200	6.0800	56214
2	3800	3.0000	9.5800	5.9900	59647
2	3900	3.0000	9.5600	5.7600	63239
2	4000	3.0000	9.6200	5.6700	66991
2	4100	3.0000	9.5900	5.4600	70933
2	4200	3.0000	9.5900	5.1700	75153
2	4300	3.0000	9.5500	5.1400	79625
2	4400	3.0000	9.5900	4.8800	84190
2	4500	3.0000	9.5200	4.8500	88950
2	4600	4.0000	9.5200	4.2000	48540
2	4700	4.0000	9.5500	4.0900	51734
2	4800	4.0000	9.5700	4.0700	54575
2	4900	4.0000	9.5400	4.3100	57526
2	5000	4.0000	9.5500	4.5100	60820
2	5100	4.0000	9.5900	4.2700	64224
2	5200	4.0000	9.5900	4.1400	67918
2	5300	4.0000	9.5500	3.9100	71786
2	5400	4.0000	9.5600	3.6800	75847
2	5500	4.0000	9.5800	3.7600	79992
2	5600	4.0000	9.6100	4.2100	84317
2	5700	5.0000	9.5900	4.5800	45150
2	5800	5.0000	9.5500	4.4200	48500
2	5900	5.0000	9.5200	4.5300	51393
2	6000	5.0000	9.5700	4.4700	54462
2	6100	5.0000	9.5900	4.7200	57707
2	6200	5.0000	9.5600	4.5400	61212
2	6300	5.0000	9.5800	4.4000	64814
2	6400	5.0000	9.6000	4.2300	68653
2	6500	5.0000	9.5600	4.4100	72715
2	6600	5.0000	9.5600	4.2700	76973
2	6700	5.0000	9.6100	4.3500	81375
2	6800	6.0000	9.5600	4.1600	43558
2	6900	6.0000	9.5800	3.8200	47202
2	7000	6.0000	9.5400	3.7800	49997
2	7100	6.0000	9.6100	3.9800	52858
2	7200	6.0000	9.5400	3.9700	55896
2	7300	6.0000	9.5900	4.0400	59140
2	7400	6.0000	9.5600	4.2400	62610
2	7500	6.0000	9.5700	4.6000	66277
2	7600	6.0000	9.6000	4.6000	70241
2	7700	6.0000	9.6000	4.7500	74431
2	7800	6.0000	9.5400	4.8300	78914
2	7900	6.0000	9.6200	4.9900	83494
2	8000	7.0000	9.5700	4.7600	45634
2	8100	7.0000	9.5500	4.6900	48648
2	8200	7.0000	9.6100	4.8700	51642
2	8300	7.0000	9.5500	4.7900	54728
2	8400	7.0000	9.5600	5.2400	58108
2	8500	7.0000	9.6000	5.2900	61721
2	8600	7.0000	9.5300	5.3500	65620
2	8700	7.0000	9.5300	5.2700	69675
2	8800	7.0000	9.5200	5.0500	73974
2	8900	7.0000	9.5400	4.7200	78469
2	9000	7.0000	9.5700	4.8600	83101
2	9100	8.0000	9.5600	4.1400	45281
2	9200	8.0000	9.6000	4.0900	48160
2	9300	8.0000	9.5800	4.9500	50891
2	9400	8.0000	9.5500	4.5800	53934
2	9500	8.0000	9.5700	3.9500	57099
2	9600	8.0000	9.5400	4.7800	60346
2	9700	8.0000	9.5600	5.3500	63974
2	9800	8.0000	9.5700	4.6900	67980
2	9900	8.0000	9.5400	4.6800	72096
2	10000	8.0000	9.5500	5.3100	76314
2	10100	8.0000	9.5400	5.3500	80921
2	10200	9.0000	9.5800	4.4300	43947
2	10300	9.0000	9.5600	4.7700	47309
2	10400	9.0000	9.5500	3.4700	50010
2	10500	9.0000	9.5900	4.0200	52804
2	10600	9.0000	9.6100	3.6700	55720
2	10700	9.0000	9.5800	3.9000	58925
2	10800	9.0000	9.5800	5.5000	62210
2	10900	9.0000	9.5400	5.9100	65994
2	11000	9.0000	9.5800	5.3900	70187
2	11100	9.0000	9.5400	4.4500	74590
2	11200	9.0000	9.5500	4.2300	79100
2	11300	10.0000	9.5600	5.0900	42419
2	11400	10.0000	9.5600	3.8400	45897
2	11500	10.0000	9.6000	4.0800	48689
2	11600	10.0000	9.5300	4.5300	51555
2	11700	10.0000	9.6000	4.5800	54637
2	11800	10.0000	9.6100	4.5800	57833
2	11900	10.0000	9.6200	5.2600	61348
2	12000	10.0000	9.5400	5.0600	65102
2	12100	10.0000	9.6000	5.0000	69104
2	12200	10.0000	9.5800	5.0700	73292
2	12300	10.0000	9.6100	5.1700	77687
2	12400	11.0000	9.5700	5.0900	41225
2	12500	11.0000	9.5300	4.9800	45109
2	12600	11.0000	9.5600	4.8800	47949
2	12700	11.0000	9.5600	5.0400	50866
2	12800	11.0000	9.5200	5.0700	53943
2	12900	11.0000	9.5200	5.0600	57200
2	13000	11.0000	9.5500	4.8100	60720
2	13100	11.0000	9.5900	4.7400	63828
2	13200	11.0000	9.6100	4.8800	67308
2	13300	11.0000	9.5300	4.7800	71374
2	13400	11.0000	9.5500	4.7000	75704
2	13500	11.0000	9.5600	4.7400	80373
2	13600	12.0000	9.6000	4.5800	43983
2	13700	12.0000	9.5800	4.4700	46994
2	13800	12.0000	9.5900	4.4200	49859
2	13900	12.0000	9.5400	4.7300	52908
2	14000	12.0000	9.5200	4.8100	56110
2	14100	12.0000	9.6100	4.6600	59594
2	14200	12.0000	9.6000	4.3800	63096
2	14300	12.0000	9.5900	4.5000	66797
2	14400	12.0000	9.6000	4.2600	70719
2	14500	12.0000	9.6100	4.5100	74896
2	14600	12.0000	9.5500	4.5400	79155
2	14700	13.0000	9.5500	4.5500	42929
2	14800	13.0000	9.5200	4.2200	45973
2	14900	13.0000	9.5500	3.6700	48737
2	15000	13.0000	9.6200	3.8400	51433
2	15100	13.0000	9.5900	4.5000	54287
2	15200	13.0000	9.5500	4.1300	57466
2	15300	13.0000	9.5700	4.0100	60934
2	15400	13.0000	9.6100	4.3600	64511
2	15500	13.0000	9.5700	4.5400	68345
2	15600	13.0000	9.5400	4.5900	72416
2	15700	13.0000	9.6100	4.5500	76842
2	15800	14.0000	9.5400	4.6300	41207
2	15900	14.0000	9.5400	4.8200	44465
2	16000	14.0000	9.5400	4.7400	47303
2	16100	14.0000	9.6000	4.8300	50217
2	16200	14.0000	9.5900	4.7800	53232
2	16300	14.0000	9.5500	4.7900	56452
2	16400	14.0000	9.5700	4.7000	59950
2	16500	14.0000	9.5700	5.0300	63619
2	16600	14.0000	9.5900	4.7300	67468
2	16700	14.0000	9.5800	4.3400	71531
2	16800	14.0000	9.5200	4.3700	75748
2	16900	15.0000	9.5600	4.2800	40470
2	17000	15.0000	9.5900	3.8900	43893
2	17100	15.0000	9.5700	3.9200	46367
2	17200	15.0000	9.5200	4.2200	49084
2	17300	15.0000	9.5400	4.6100	51408
2	17400	15.0000	9.6100	4.8800	53283
2	17500	15.0000	9.6300	5.0300	56020
2	17600	15.0000	9.5700	5.1700	59384
2	17700	15.0000	9.6100	5.4000	63327
2	17800	15.0000	9.6200	5.2900	67550
2	17900	15.0000	9.6000	5.1500	71943
2	18000	15.0000	9.5700	5.4700	76598
2	18100	16.0000	9.6000	5.3300	42129
2	18200	16.0000	9.5800	5.3800	45047
2	18300	16.0000	9.5300	5.3100	47963
2	18400	16.0000	9.5800	5.2200	50987
2	18500	16.0000	9.6000	5.1200	54296
2	18600	16.0000	9.5900	4.7500	57750
2	18700	16.0000	9.5900	4.6100	61315
2	18800	16.0000	9.6100	4.5000	64871
2	18900	16.0000	9.5200	4.5600	68656
2	19000	16.0000	9.5800	4.5900	72688
2	19100	16.0000	9.5400	4.6100	76915
2	19200	17.0000	9.5600	4.7100	41729
2	19300	17.0000	9.5300	4.3300	44658
2	19400	17.0000	9.5600	4.4000	47321
2	19500	17.0000	9.5700	3.9200	50061
2	19600	17.0000	9.5200	4.4400	52997
2	19700	17.0000	9.5400	4.5000	56157
2	19800	17.0000	9.5100	4.7500	59458
2	19900	17.0000	9.6000	4.8300	63005
2	20000	17.0000	9.6000	4.9600	66779
2	20100	17.0000	9.5300	4.9500	70857
2	20200	17.0000	9.5900	4.8700	75179
2	20300	18.0000	9.5800	4.7400	40471
2	20400	18.0000	9.6100	4.5800	43808
2	20500	18.0000	9.6100	4.3300	46483
2	20600	18.0000	9.6100	4.5100	49284
2	20700	18.0000	9.6100	4.6000	52240
2	20800	18.0000	9.5900	4.8600	55336
2	20900	18.0000	9.5200	4.8100	58734
2	21000	18.0000	9.6000	4.8500	62296
2	21100	18.0000	9.6000	5.0700	66039
2	21200	18.0000	9.5300	5.1400	70034
2	21300	18.0000	9.5500	5.2500	74271
2	21400	18.0000	9.5800	5.0700	78782
2	21500	19.0000	9.5400	5.1100	43150
2	21600	19.0000	9.5900	5.4000	46025
2	21700	19.0000	9.5700	5.0800	48886
2	21800	19.0000	9.5700	4.9400	51859
2	21900	19.0000	9.6000	5.2700	55073
2	22000	19.0000	9.5800	5.2900	58538
2	22100	19.0000	9.6000	5.3800	62209
2	22200	19.0000	9.6000	5.4800	66086
2	22300	19.0000	9.6000	5.4200	70254
2	22400	19.0000	9.5800	5.3500	74626
2	22500	19.0000	9.5400	5.3900	79186
2	22600	20.0000	9.5700	5.2300	43265
2	22700	20.0000	9.5600	5.1600	46333
2	22800	20.0000	9.5300	5.4000	49224
2	22900	20.0000	9.5400	5.8200	52245
2	23000	20.0000	9.5400	5.9800	55511
2	23100	20.0000	9.5700	5.9800	58960
2	23200	20.0000	9.5300	6.0600	62745
2	23300	20.0000	9.5900	5.7800	66640
2	23400	20.0000	9.5100	5.6500	70777
2	23500	20.0000	9.5100	5.6500	75164
2	23600	20.0000	9.5900	5.6300	79698
2	23700	21.0000	9.5400	5.7700	43010
2	23800	21.0000	9.6000	5.9400	46696
2	23900	21.0000	9.5200	5.8500	49740
2	24000	21.0000	9.6000	5.6500	52901
2	24100	21.0000	9.5900	5.5100	56162
2	24200	21.0000	9.5700	5.9900	59607
2	24300	21.0000	9.5500	6.2000	63297
2	24400	21.0000	9.6000	6.4400	67219
2	24500	21.0000	9.5600	6.6300	71418
2	24600	21.0000	9.5600	6.5300	75924
2	24700	21.0000	9.5200	6.4800	80695
2	24800	22.0000	9.5300	6.0800	43075
2	24900	22.0000	9.5500	5.8400	47240
2	25000	22.0000	9.6000	5.8500	50364
2	25100	22.0000	9.5500	5.4800	53543
2	25200	22.0000	9.6000	5.2800	56806
2	25300	22.0000	9.5700	5.0200	60208
2	25400	22.0000	9.5300	5.0200	63805
2	25500	22.0000	9.6100	5.0400	67580
2	25600	22.0000	9.5300	5.2700	71642
2	25700	22.0000	9.5500	5.5700	75956
2	25800	22.0000	9.5300	5.6100	80577
2	25900	22.0000	9.5400	5.5900	85413
2	26000	23.0000	9.5400	5.5000	46677
2	26100	23.0000	9.5800	5.4200	49926
2	26200	23.0000	9.6000	4.7700	53005
2	26300	23.0000	9.5900	4.7800	56159
2	26400	23.0000	9.5300	4.5300	59451
2	26500	23.0000	9.5500	4.1200	63031
2	26600	23.0000	9.6200	3.8800	66563
2	26700	23.0000	9.5600	3.5500	70145
2	26800	23.0000	9.6000	3.8300	73861
2	26900	23.0000	9.6000	3.3200	77735
2	27000	23.0000	9.6100	3.5300	81836
2	27100	24.0000	9.5700	3.6400	44193
2	27200	24.0000	9.5400	4.1800	46975
2	27300	24.0000	9.5500	4.2300	49708
2	27400	24.0000	9.6000	4.1500	52601
2	27500	24.0000	9.6000	3.5500	55675
2	27600	24.0000	9.5300	3.7900	58844
2	27700	24.0000	9.6100	4.1000	62057
2	27800	24.0000	9.6000	4.2800	65567
2	27900	24.0000	9.5400	4.5500	69415
2	28000	24.0000	9.5900	4.5400	73605
2	28100	24.0000	9.5600	4.4300	77965
2	28200	25.0000	9.5800	4.5700	42505
2	28300	25.0000	9.5300	4.5800	45800
2	28400	25.0000	9.5900	4.6800	48691
2	28500	25.0000	9.5300	4.4400	51698
2	28600	25.0000	9.5300	4.3000	54775
2	28700	25.0000	9.5300	4.1300	57980
2	28800	25.0000	9.6000	4.1200	61375
2	28900	25.0000	9.5600	4.2100	64961
2	29000	25.0000	9.5400	4.4100	68683
2	29100	25.0000	9.6200	4.5100	72715
2	29200	25.0000	9.5500	4.6300	77000
2	29300	26.0000	9.6000	4.7100	41257
2	29400	26.0000	9.5500	4.6700	44806
2	29500	26.0000	9.5300	4.9100	47681
2	29600	26.0000	9.5700	5.0300	50666
2	29700	26.0000	9.6000	5.1500	53891
2	29800	26.0000	9.5200	5.2600	57331
2	29900	26.0000	9.5600	5.3600	60932
2	30000	26.0000	9.5700	5.4700	64686
2	30100	26.0000	9.5700	5.7200	68799
2	30200	26.0000	9.5600	5.6500	73185
2	30300	26.0000	9.5900	5.5400	77756
2	30400	27.0000	9.5900	5.4600	41138
2	30500	27.0000	9.5500	5.1200	45345
2	30600	27.0000	9.5200	5.1300	48364
2	30700	27.0000	9.6000	5.3200	51301
2	30800	27.0000	9.5700	5.1900	54398
2	30900	27.0000	9.5800	5.1300	57771
2	31000	27.0000	9.5500	5.2300	61292
2	31100	27.0000	9.5400	5.4500	65075
2	31200	27.0000	9.5300	5.1400	69005
2	31300	27.0000	9.5400	5.1100	73238
2	31400	27.0000	9.5900	4.8600	77645
2	31500	27.0000	9.5900	4.9200	82240
2	31600	28.0000	9.6200	4.5600	44922
2	31700	28.0000	9.5800	4.3500	47855
2	31800	28.0000	9.5600	4.1600	50647
2	31900	28.0000	9.5500	4.3800	53495
2	32000	28.0000	9.5700	5.0500	56585
2	32100	28.0000	9.6100	5.3700	59965
2	32200	28.0000	9.6100	5.8000	63616
2	32300	28.0000	9.6100	6.0500	67637
2	32400	28.0000	9.6000	6.0700	71954
2	32500	28.0000	9.5900	5.7300	76541
2	32600	28.0000	9.6000	5.3400	81270
2	32700	29.0000	9.5900	4.5100	44224
2	32800	29.0000	9.5100	4.7200	47305
2	32900	29.0000	9.5900	3.2100	50108
2	33000	29.0000	9.6100	4.0100	52810
2	33100	29.0000	9.5200	3.1800	55688
2	33200	29.0000	9.6000	3.9100	58739
2	33300	29.0000	9.5600	3.9200	61944
2	33400	29.0000	9.5400	3.2500	65311
2	33500	29.0000	9.5900	4.2800	68931
2	33600	29.0000	9.5800	4.2800	72807
2	33700	29.0000	9.6000	4.4500	76965
2	33800	30.0000	9.6200	4.5900	41360
2	33900	30.0000	9.5300	3.9900	44570
2	34000	30.0000	9.5800	4.2200	47305
2	34100	30.0000	9.5400	4.5800	50271
2	34200	30.0000	9.5800	4.7000	53363
2	34300	30.0000	9.5800	5.1500	56654
2	34400	30.0000	9.6100	5.2000	60179
2	34500	30.0000	9.5800	4.9400	63971
2	34600	30.0000	9.5700	4.9600	67888
2	34700	30.0000	9.5600	5.1200	72038
2	34800	30.0000	9.6100	5.1100	76453
2	34900	31.0000	9.5200	5.1800	40432
2	35000	31.0000	9.5500	4.6900	44266
2	35100	31.0000	9.5300	4.3200	47091
2	35200	31.0000	9.5900	4.1100	49843
2	35300	31.0000	9.5700	4.0900	52661
2	35400	31.0000	9.6200	4.3000	55705
2	35500	31.0000	9.5700	4.2200	58953
2	35600	31.0000	9.5500	4.2400	62388
2	35700	31.0000	9.5200	4.3500	66018
2	35800	31.0000	9.5300	4.5600	69923
2	35900	31.0000	9.5300	4.4800	74044
2	36000	31.0000	9.5400	4.2900	78415
2	36100	32.0000	9.6000	4.1100	42660
2	36200	32.0000	9.5700	4.5400	45352
2	36300	32.0000	9.5400	5.0000	48013
2	36400	32.0000	9.5900	4.8300	50938
2	36500	32.0000	9.5500	4.5100	54114
2	36600	32.0000	9.5800	4.1900	57337
2	36700	32.0000	9.6000	4.0600	60758
2	36800	32.0000	9.6100	3.7300	64256
2	36900	32.0000	9.5900	3.7700	67893
2	37000	32.0000	9.5700	3.8400	71755
2	37100	32.0000	9.5900	4.0800	75782
2	37200	33.0000	9.5400	3.8900	41241
2	37300	33.0000	9.5900	3.5700	44009
2	37400	33.0000	9.6000	3.7000	46507
2	37500	33.0000	9.5300	3.7500	49073
2	37600	33.0000	9.5400	3.9000	51861
2	37700	33.0000	9.5700	3.9400	54892
2	37800	33.0000	9.5400	4.1500	57999
2	37900	33.0000	9.6000	4.0200	61381
2	38000	33.0000	9.6100	3.6800	64958
2	38100	33.0000	9.5700	3.8400	68642
2	38200	33.0000	9.5600	3.7000	72436
2	38300	34.0000	9.5300	3.7900	38632
2	38400	34.0000	9.5800	3.6600	41508
2	38500	34.0000	9.5300	4.2700	43836
2	38600	34.0000	9.6000	4.6500	46473
2	38700	34.0000	9.6100	5.1100	49362
2	38800	34.0000	9.5700	5.0600	52501
2	38900	34.0000	9.6100	5.0800	55833
2	39000	34.0000	9.5600	5.1000	59440
2	39100	34.0000	9.6000	5.2700	63176
2	39200	34.0000	9.5300	5.1800	67185
2	39300	34.0000	9.5800	5.2500	71436
2	39400	35.0000	9.5600	5.4700	38038
2	39500	35.0000	9.5900	5.4500	41696
2	39600	35.0000	9.5800	5.4600	44450
2	39700	35.0000	9.5300	5.3800	47253
2	39800	35.0000	9.5700	5.5900	50262
2	39900	35.0000	9.5400	5.5500	53529
2	40000	35.0000	9.6000	5.5600	56944
