## Supplementary File 1 for "A Genome-Scale Virtual *Escherichia coli* in the L++ Language": S1_essential_gene_candidates.tsv

# Supplementary Table S1. The 377 essential-gene candidates
Group	Gene	Protein	Screens	Route to growth	Deletion (earlier version)
Aminoacyl-tRNA Synthetases (22)	alaS	Alanyl-tRNA Synthetase	PEC, TraDIS	sole tRNA charging enzyme	–
Aminoacyl-tRNA Synthetases (22)	argS	Arginyl-tRNA Synthetase	Keio, PEC, TraDIS	sole tRNA charging enzyme	–
Aminoacyl-tRNA Synthetases (22)	asnS	Asparaginyl-tRNA Synthetase	Keio, PEC, TraDIS	sole tRNA charging enzyme	–
Aminoacyl-tRNA Synthetases (22)	aspS	Aspartyl-tRNA Synthetase	Keio, PEC, TraDIS	sole tRNA charging enzyme	–
Aminoacyl-tRNA Synthetases (22)	cysS	Cysteinyl-tRNA Synthetase	Keio, PEC, TraDIS	sole tRNA charging enzyme	–
Aminoacyl-tRNA Synthetases (22)	glnS	Glutaminyl-tRNA Synthetase	Keio, PEC, TraDIS	sole tRNA charging enzyme	–
Aminoacyl-tRNA Synthetases (22)	gltX	Glutamyl-tRNA Synthetase	Keio, PEC, TraDIS	sole tRNA charging enzyme	–
Aminoacyl-tRNA Synthetases (22)	glyQ	Glycyl-tRNA Synthetase Alpha Subunit	Keio, PEC, TraDIS	sole tRNA charging enzyme	–
Aminoacyl-tRNA Synthetases (22)	glyS	Glycyl-tRNA Synthetase Beta Subunit	PEC, TraDIS	presence gate	stops
Aminoacyl-tRNA Synthetases (22)	hisS	Histidyl-tRNA Synthetase	Keio, PEC, TraDIS	sole tRNA charging enzyme	–
Aminoacyl-tRNA Synthetases (22)	ileS	Isoleucyl-tRNA Synthetase	PEC, TraDIS	sole tRNA charging enzyme	–
Aminoacyl-tRNA Synthetases (22)	leuS	Leucyl-tRNA Synthetase	Keio, PEC, TraDIS	sole tRNA charging enzyme	stops
Aminoacyl-tRNA Synthetases (22)	lysS	Lysyl-tRNA Synthetase	TraDIS	sole tRNA charging enzyme in the model (LysU has no charging reaction, a model gap)	–
Aminoacyl-tRNA Synthetases (22)	metG	Methionyl-tRNA Synthetase	Keio, PEC, TraDIS	sole tRNA charging enzyme	–
Aminoacyl-tRNA Synthetases (22)	pheS	Phenylalanyl-tRNA Synthetase Alpha Subunit	Keio, PEC, TraDIS	sole tRNA charging enzyme	–
Aminoacyl-tRNA Synthetases (22)	pheT	Phenylalanyl-tRNA Synthetase Beta Subunit	Keio, PEC, TraDIS	presence gate	stops
Aminoacyl-tRNA Synthetases (22)	proS	Prolyl-tRNA Synthetase	Keio, PEC, TraDIS	sole tRNA charging enzyme	–
Aminoacyl-tRNA Synthetases (22)	serS	Seryl-tRNA Synthetase	Keio, PEC, TraDIS	sole tRNA charging enzyme	–
Aminoacyl-tRNA Synthetases (22)	thrS	Threonyl-tRNA Synthetase	Keio, PEC, TraDIS	sole tRNA charging enzyme	–
Aminoacyl-tRNA Synthetases (22)	trpS	Tryptophanyl-tRNA Synthetase	Keio, PEC, TraDIS	sole tRNA charging enzyme	–
Aminoacyl-tRNA Synthetases (22)	tyrS	Tyrosyl-tRNA Synthetase	Keio, PEC, TraDIS	sole tRNA charging enzyme	–
Aminoacyl-tRNA Synthetases (22)	valS	Valyl-tRNA Synthetase	Keio, PEC, TraDIS	sole tRNA charging enzyme	–
Aromatic Amino Acid Biosynthesis (Shikimate Pathway) (5)	aroA	EPSP Synthase	(none)	reactions	slows
Aromatic Amino Acid Biosynthesis (Shikimate Pathway) (5)	aroB	3-Dehydroquinate Synthase	(none)	reactions	slows
Aromatic Amino Acid Biosynthesis (Shikimate Pathway) (5)	aroC	Chorismate Synthase	(none)	reactions	slows
Aromatic Amino Acid Biosynthesis (Shikimate Pathway) (5)	aroE	Shikimate Dehydrogenase	(none)	reactions	slows
Aromatic Amino Acid Biosynthesis (Shikimate Pathway) (5)	aroK	Shikimate Kinase	(none)	reactions	slows as recorded; ends at the wild-type count
Cell Division (12)	ftsA	Z-Ring Membrane Anchor	Keio, PEC, TraDIS	presence gate	stops
Cell Division (12)	ftsB	Divisome Protein FtsB	Keio, PEC, TraDIS	presence gate	–
Cell Division (12)	ftsE	Divisome ATPase FtsE	Keio, PEC	presence gate	–
Cell Division (12)	ftsI	Penicillin-Binding Protein 3 (PBP3)	Keio, PEC, TraDIS	presence gate	stops
Cell Division (12)	ftsK	DNA Translocase / Divisome Component	Keio, PEC	presence gate	stops
Cell Division (12)	ftsL	Divisome Protein FtsL	Keio, PEC, TraDIS	presence gate	–
Cell Division (12)	ftsN	Late Divisome Trigger	Keio, PEC	presence gate	stops
Cell Division (12)	ftsQ	Divisome Assembly Scaffold	Keio, PEC, TraDIS	presence gate	stops
Cell Division (12)	ftsW	Septal Lipid II Flippase/Polymerase	Keio, PEC, TraDIS	presence gate	stops
Cell Division (12)	ftsX	Divisome Membrane Protein FtsX	Keio, PEC	presence gate	–
Cell Division (12)	ftsZ	Z-Ring GTPase (Tubulin Homolog)	Keio, PEC, TraDIS	presence gate	stops
Cell Division (12)	zipA	Z-Ring Membrane Anchor	Keio, PEC, TraDIS	presence gate	stops
Central Metabolism (Chokepoint Enzymes) (15)	aceF	Pyruvate Dehydrogenase E2 Subunit	TraDIS	reactions	slows
Central Metabolism (Chokepoint Enzymes) (15)	can	Carbonic Anhydrase	Keio, PEC, TraDIS	presence gate	–
Central Metabolism (Chokepoint Enzymes) (15)	eno	Enolase	Keio, PEC, TraDIS	reactions	grows
Central Metabolism (Chokepoint Enzymes) (15)	fbaA	Fructose-Bisphosphate Aldolase	Keio, PEC, TraDIS	reactions	slows as recorded; ends at the wild-type count
Central Metabolism (Chokepoint Enzymes) (15)	gapA	Glyceraldehyde-3-Phosphate Dehydrogenase	Keio, PEC, TraDIS	reactions	slows as recorded; ends at the wild-type count
Central Metabolism (Chokepoint Enzymes) (15)	glmM	Phosphoglucosamine Mutase	PEC, TraDIS	presence gate	–
Central Metabolism (Chokepoint Enzymes) (15)	glmS	Glutamine-Fructose-6-P Aminotransferase	Keio, PEC, TraDIS	presence gate	–
Central Metabolism (Chokepoint Enzymes) (15)	glmU	Bifunctional GlcNAc-1-P Uridyltransferase/Acetyltransferase	Keio, PEC, TraDIS	presence gate	–
Central Metabolism (Chokepoint Enzymes) (15)	lpd	Dihydrolipoamide Dehydrogenase	TraDIS	slowdown	slows as recorded; ends at the wild-type count
Central Metabolism (Chokepoint Enzymes) (15)	pgk	Phosphoglycerate Kinase	Keio, PEC, TraDIS	reactions	slows
Central Metabolism (Chokepoint Enzymes) (15)	ppa	Inorganic Pyrophosphatase	Keio, PEC, TraDIS	presence gate	–
Central Metabolism (Chokepoint Enzymes) (15)	rpe	Ribulose-Phosphate 3-Epimerase	TraDIS	slowdown	–
Central Metabolism (Chokepoint Enzymes) (15)	sucA	2-Oxoglutarate Dehydrogenase E1 Subunit	TraDIS	reactions	slows as recorded; ends at the wild-type count
Central Metabolism (Chokepoint Enzymes) (15)	sucB	2-Oxoglutarate Dehydrogenase E2 Subunit	TraDIS	reactions	grows
Central Metabolism (Chokepoint Enzymes) (15)	tktA	Transketolase I	TraDIS	slowdown	slows
Cofactor Biosynthesis (39)	birA	Biotin Ligase and Repressor	Keio, PEC, TraDIS	reactions	grows
Cofactor Biosynthesis (39)	coaA	Pantothenate Kinase	PEC, TraDIS	reactions	grows
Cofactor Biosynthesis (39)	coaD	Phosphopantetheine Adenylyltransferase	Keio, PEC, TraDIS	reactions	grows
Cofactor Biosynthesis (39)	coaE	Dephospho-CoA Kinase	PEC, TraDIS	reactions	grows
Cofactor Biosynthesis (39)	dfp	Phosphopantothenoylcysteine Synthetase/Decarboxylase	Keio, PEC, TraDIS	reactions	grows
Cofactor Biosynthesis (39)	folA	Dihydrofolate Reductase (DHFR)	Keio, PEC, TraDIS	presence gate	stops
Cofactor Biosynthesis (39)	folB	Dihydroneopterin Aldolase	PEC, TraDIS	reactions	grows
Cofactor Biosynthesis (39)	folC	Folylpolyglutamate Synthase	Keio, PEC, TraDIS	reactions	grows
Cofactor Biosynthesis (39)	folD	Methylene-THF Dehydrogenase and Cyclohydrolase	Keio, PEC, TraDIS	reactions	grows
Cofactor Biosynthesis (39)	folE	GTP Cyclohydrolase I	Keio, PEC, TraDIS	reactions	grows
Cofactor Biosynthesis (39)	folK	2-Amino-4-Hydroxy-6-Hydroxymethyldihydropteridine Pyrophosphokinase	Keio, PEC	reactions	grows
Cofactor Biosynthesis (39)	folP	Dihydropteroate Synthase	TraDIS	reactions	grows
Cofactor Biosynthesis (39)	hemA	Glutamyl-tRNA Reductase	Keio, PEC, TraDIS	presence gate	stops
Cofactor Biosynthesis (39)	hemB	Delta-Aminolevulinic Acid Dehydratase	Keio, PEC, TraDIS	presence gate	–
Cofactor Biosynthesis (39)	hemC	Porphobilinogen Deaminase	Keio, PEC, TraDIS	presence gate	–
Cofactor Biosynthesis (39)	hemD	Uroporphyrinogen III Synthase	Keio, PEC, TraDIS	presence gate	–
Cofactor Biosynthesis (39)	hemE	Uroporphyrinogen Decarboxylase	TraDIS	slowdown	slows
Cofactor Biosynthesis (39)	hemG	Protoporphyrinogen Oxidase	Keio, PEC, TraDIS	presence gate	–
Cofactor Biosynthesis (39)	hemH	Ferrochelatase	Keio, PEC, TraDIS	presence gate	–
Cofactor Biosynthesis (39)	hemL	Glutamate-1-Semialdehyde Aminotransferase	Keio, PEC, TraDIS	presence gate	–
Cofactor Biosynthesis (39)	metK	S-Adenosylmethionine Synthetase	Keio, PEC, TraDIS	presence gate	stops
Cofactor Biosynthesis (39)	nadD	Nicotinate-Nucleotide Adenylyltransferase	Keio, PEC, TraDIS	reactions	grows
Cofactor Biosynthesis (39)	nadE	NAD Synthetase	Keio, PEC, TraDIS	reactions	grows
Cofactor Biosynthesis (39)	nadK	NAD Kinase	Keio, PEC, TraDIS	reactions	grows
Cofactor Biosynthesis (39)	pdxH	Pyridoxine 5'-Phosphate Oxidase	TraDIS	slowdown	–
Cofactor Biosynthesis (39)	ribA	GTP Cyclohydrolase II	Keio, PEC, TraDIS	reactions	grows
Cofactor Biosynthesis (39)	ribB	3,4-Dihydroxy-2-Butanone-4-Phosphate Synthase	Keio, PEC	reactions	grows
Cofactor Biosynthesis (39)	ribC	Riboflavin Synthase	Keio, PEC, TraDIS	reactions	grows
Cofactor Biosynthesis (39)	ribD	Riboflavin Deaminase and Reductase	Keio, PEC, TraDIS	reactions	grows
Cofactor Biosynthesis (39)	ribE	Lumazine Synthase	Keio, PEC, TraDIS	reactions	slows as recorded; ends at the wild-type count
Cofactor Biosynthesis (39)	ribF	Riboflavin Kinase / FAD Synthetase	Keio, PEC, TraDIS	reactions	grows
Cofactor Biosynthesis (39)	thiL	Thiamine-Phosphate Kinase	Keio, PEC, TraDIS	reactions	grows
Cofactor Biosynthesis (39)	ubiA	4-Hydroxybenzoate Octaprenyltransferase	Keio, PEC, TraDIS	presence gate	stops
Cofactor Biosynthesis (39)	ubiB	Ubiquinone Synthesis Protein UbiB	Keio, TraDIS	presence gate	–
Cofactor Biosynthesis (39)	ubiD	Octaprenylhydroxybenzoate Decarboxylase	Keio, TraDIS	presence gate	–
Cofactor Biosynthesis (39)	ubiE	Ubiquinone/Menaquinone Methyltransferase	TraDIS	slowdown	–
Cofactor Biosynthesis (39)	ubiG	Ubiquinone Biosynthesis Methyltransferase	TraDIS	slowdown	–
Cofactor Biosynthesis (39)	ubiH	2-Octaprenyl-6-Methoxyphenol Hydroxylase	TraDIS	slowdown	–
Cofactor Biosynthesis (39)	ubiX	Flavin Prenyltransferase	TraDIS	slowdown	–
DNA Replication & Chromosome Maintenance (18)	dnaA	Chromosomal Replication Initiator	Keio, PEC, TraDIS	presence gate	stops
DNA Replication & Chromosome Maintenance (18)	dnaB	Replicative Helicase	Keio, PEC, TraDIS	presence gate	stops
DNA Replication & Chromosome Maintenance (18)	dnaC	Helicase Loader	Keio, PEC, TraDIS	presence gate	stops
DNA Replication & Chromosome Maintenance (18)	dnaE	DNA Polymerase III Alpha Subunit	Keio, PEC, TraDIS	presence gate	stops
DNA Replication & Chromosome Maintenance (18)	dnaG	DNA Primase	PEC, TraDIS	presence gate	stops
DNA Replication & Chromosome Maintenance (18)	dnaN	Beta Sliding Clamp	Keio, PEC, TraDIS	presence gate	stops
DNA Replication & Chromosome Maintenance (18)	dnaT	Primosome Protein DnaT	PEC, TraDIS	presence gate	–
DNA Replication & Chromosome Maintenance (18)	dnaX	Clamp Loader (Tau/Gamma)	Keio, PEC, TraDIS	presence gate	stops
DNA Replication & Chromosome Maintenance (18)	hda	RIDA regulator	PEC, TraDIS	presence gate	stops
DNA Replication & Chromosome Maintenance (18)	holA	Clamp Loader Delta Subunit	Keio, PEC, TraDIS	presence gate	–
DNA Replication & Chromosome Maintenance (18)	holB	Clamp Loader Delta-Prime Subunit	Keio, PEC, TraDIS	presence gate	stops
DNA Replication & Chromosome Maintenance (18)	lexA	SOS Repressor	Keio, PEC, TraDIS	reactions	grows
DNA Replication & Chromosome Maintenance (18)	ligA	DNA Ligase (NAD-dependent)	Keio, PEC, TraDIS	presence gate	stops
DNA Replication & Chromosome Maintenance (18)	polA	DNA Polymerase I	PEC	slowdown (no route in version 1.0)	slows
DNA Replication & Chromosome Maintenance (18)	priA	Primosomal Protein N'	PEC	slowdown (no route in version 1.0)	slows
DNA Replication & Chromosome Maintenance (18)	recA	Recombinase / SOS Regulator	(none)	slowdown (no route in version 1.0)	slows
DNA Replication & Chromosome Maintenance (18)	rnhA	RNase HI	(none)	slowdown (no route in version 1.0)	slows
DNA Replication & Chromosome Maintenance (18)	ssb	Single-Stranded DNA-Binding Protein	Keio, PEC, TraDIS	presence gate	stops
DNA Topology (5)	gyrA	DNA Gyrase Subunit A	Keio, PEC, TraDIS	presence gate	stops
DNA Topology (5)	gyrB	DNA Gyrase Subunit B	Keio, PEC, TraDIS	presence gate	stops
DNA Topology (5)	parC	Topoisomerase IV Subunit A	PEC, TraDIS	presence gate	stops
DNA Topology (5)	parE	Topoisomerase IV Subunit B	Keio, PEC, TraDIS	presence gate	stops
DNA Topology (5)	topA	Topoisomerase I	Keio, PEC, TraDIS	presence gate	–
Diaminopimelate & Lysine Precursor Pathway (6)	asd	Aspartate-Semialdehyde Dehydrogenase	Keio, PEC, TraDIS	reactions	slows
Diaminopimelate & Lysine Precursor Pathway (6)	dapA	4-Hydroxy-Tetrahydrodipicolinate Synthase	Keio, PEC, TraDIS	presence gate	stops
Diaminopimelate & Lysine Precursor Pathway (6)	dapB	4-Hydroxy-Tetrahydrodipicolinate Reductase	Keio, PEC, TraDIS	presence gate	stops
Diaminopimelate & Lysine Precursor Pathway (6)	dapD	Tetrahydrodipicolinate Succinylase	Keio, PEC, TraDIS	presence gate	stops
Diaminopimelate & Lysine Precursor Pathway (6)	dapE	N-Succinyl-Diaminopimelate Desuccinylase	Keio, PEC, TraDIS	presence gate	stops
Diaminopimelate & Lysine Precursor Pathway (6)	dapF	Diaminopimelate Epimerase	TraDIS	not wired	grows
Envelope Stress Response & Regulated Proteolysis (4)	degS	Site-1 Regulated Intramembrane Protease	Keio, PEC	presence gate	stops
Envelope Stress Response & Regulated Proteolysis (4)	rpoE	Sigma-E (Envelope Stress Sigma Factor)	Keio, TraDIS	reactions	grows
Envelope Stress Response & Regulated Proteolysis (4)	rseP	Site-2 Regulated Intramembrane Protease	Keio, PEC	presence gate	stops
Envelope Stress Response & Regulated Proteolysis (4)	yrfF	Rcs Pathway Repressor (IgaA)	Keio, PEC, TraDIS	presence gate	–
Iron-Sulfur Cluster Biogenesis (5)	erpA	Fe-S Carrier ErpA	Keio, PEC, TraDIS	presence gate	–
Iron-Sulfur Cluster Biogenesis (5)	fdx	Ferredoxin	TraDIS	slowdown	–
Iron-Sulfur Cluster Biogenesis (5)	hscA	Fe-S Cluster Chaperone (Hsp70-family)	TraDIS	slowdown	–
Iron-Sulfur Cluster Biogenesis (5)	iscS	Cysteine Desulfurase	TraDIS	slowdown	slows
Iron-Sulfur Cluster Biogenesis (5)	iscU	Fe-S Cluster Scaffold Protein	TraDIS	slowdown	–
Isoprenoid / Undecaprenyl Carrier Biosynthesis (12)	bacA	Undecaprenyl Pyrophosphate Phosphatase	(none)	not wired	–
Isoprenoid / Undecaprenyl Carrier Biosynthesis (12)	dxr	DXP Reductoisomerase	Keio, PEC, TraDIS	presence gate	–
Isoprenoid / Undecaprenyl Carrier Biosynthesis (12)	dxs	DXP Synthase	Keio, PEC, TraDIS	presence gate	–
Isoprenoid / Undecaprenyl Carrier Biosynthesis (12)	fldA	Flavodoxin 1	Keio, PEC, TraDIS	reactions	grows
Isoprenoid / Undecaprenyl Carrier Biosynthesis (12)	ispA	Farnesyl Diphosphate Synthase	Keio, PEC, TraDIS	presence gate	–
Isoprenoid / Undecaprenyl Carrier Biosynthesis (12)	ispB	Octaprenyl Diphosphate Synthase	Keio, PEC, TraDIS	presence gate	–
Isoprenoid / Undecaprenyl Carrier Biosynthesis (12)	ispD	MEP Cytidylyltransferase	Keio, PEC, TraDIS	presence gate	–
Isoprenoid / Undecaprenyl Carrier Biosynthesis (12)	ispE	CDP-ME Kinase	Keio, PEC, TraDIS	presence gate	–
Isoprenoid / Undecaprenyl Carrier Biosynthesis (12)	ispF	MEcPP Synthase	Keio, PEC, TraDIS	presence gate	–
Isoprenoid / Undecaprenyl Carrier Biosynthesis (12)	ispG	HMB-PP Synthase	Keio, PEC, TraDIS	presence gate	–
Isoprenoid / Undecaprenyl Carrier Biosynthesis (12)	ispH	HMB-PP Reductase	Keio, PEC, TraDIS	presence gate	–
Isoprenoid / Undecaprenyl Carrier Biosynthesis (12)	ispU	Undecaprenyl Pyrophosphate Synthase	Keio, PEC, TraDIS	presence gate	–
Lipid A / LPS Biosynthesis (13)	kdsA	KDO-8-Phosphate Synthase	Keio, PEC, TraDIS	presence gate	stops
Lipid A / LPS Biosynthesis (13)	kdsB	CMP-KDO Synthetase	Keio, PEC, TraDIS	presence gate	stops
Lipid A / LPS Biosynthesis (13)	kdsC	KDO-8-Phosphate Phosphatase	PEC	not wired	grows
Lipid A / LPS Biosynthesis (13)	lapC	LapC (PbgA/YejM), LPS and Cardiolipin Levels Regulator	Keio, PEC	presence gate	stops
Lipid A / LPS Biosynthesis (13)	lptF	LPS Transporter Subunit LptF	Keio, PEC, TraDIS	presence gate	–
Lipid A / LPS Biosynthesis (13)	lpxA	UDP-GlcNAc Acyltransferase	Keio, PEC, TraDIS	presence gate	stops
Lipid A / LPS Biosynthesis (13)	lpxB	Lipid A Disaccharide Synthase	Keio, PEC, TraDIS	presence gate	stops
Lipid A / LPS Biosynthesis (13)	lpxC	UDP-3-O-Acyl-GlcNAc Deacetylase	Keio, PEC, TraDIS	presence gate	stops
Lipid A / LPS Biosynthesis (13)	lpxD	UDP-3-O-Acyl-GlcNAc N-Acyltransferase	Keio, PEC, TraDIS	presence gate	stops
Lipid A / LPS Biosynthesis (13)	lpxH	UDP-2,3-Diacylglucosamine Hydrolase	Keio, PEC, TraDIS	presence gate	stops
Lipid A / LPS Biosynthesis (13)	lpxK	Lipid A 4'-Kinase	Keio, PEC, TraDIS	presence gate	stops
Lipid A / LPS Biosynthesis (13)	msbA	Lipid A Flippase	Keio, PEC, TraDIS	presence gate	–
Lipid A / LPS Biosynthesis (13)	waaA	KDO Transferase	Keio, PEC, TraDIS	presence gate	stops
Molecular Chaperones & Protein Quality Control (4)	ftsH	Membrane-Bound AAA+ Protease	Keio, PEC, TraDIS	reactions	grows
Molecular Chaperones & Protein Quality Control (4)	groL	GroEL Chaperonin	PEC, TraDIS	presence gate	–
Molecular Chaperones & Protein Quality Control (4)	groS	GroES Co-Chaperonin	Keio, PEC, TraDIS	presence gate	–
Molecular Chaperones & Protein Quality Control (4)	grpE	DnaK Nucleotide Exchange Factor	Keio, PEC, TraDIS	reactions	grows
Nucleoid Structure & Chromosome Segregation (4)	ihfA	Integration Host Factor Alpha Subunit	TraDIS	slowdown	slows
Nucleoid Structure & Chromosome Segregation (4)	mukB	SMC-like Chromosome Condensin	Keio, PEC, TraDIS	presence gate	–
Nucleoid Structure & Chromosome Segregation (4)	mukE	MukBEF Complex Subunit	Keio, PEC, TraDIS	presence gate	–
Nucleoid Structure & Chromosome Segregation (4)	mukF	MukBEF Complex Subunit	Keio, PEC, TraDIS	presence gate	–
Nucleotide Biosynthesis (30)	adk	Adenylate Kinase	Keio, PEC, TraDIS	reactions	stops
Nucleotide Biosynthesis (30)	carA	Carbamoyl Phosphate Synthetase (Small Subunit)	(none)	reactions	grows
Nucleotide Biosynthesis (30)	carB	Carbamoyl Phosphate Synthetase (Large Subunit)	(none)	reactions	grows
Nucleotide Biosynthesis (30)	cmk	Cytidylate Kinase	(none)	reactions	grows
Nucleotide Biosynthesis (30)	dcd	dCTP Deaminase	TraDIS	reactions	grows
Nucleotide Biosynthesis (30)	dut	dUTP Diphosphatase	Keio, PEC, TraDIS	reactions	stops
Nucleotide Biosynthesis (30)	gmk	Guanylate Kinase	Keio, PEC, TraDIS	reactions	stops
Nucleotide Biosynthesis (30)	guaA	GMP Synthetase	TraDIS	reactions	grows
Nucleotide Biosynthesis (30)	ndk	Nucleoside Diphosphate Kinase	(none)	reactions	stops
Nucleotide Biosynthesis (30)	nrdA	Ribonucleotide Reductase (Large Subunit)	Keio, PEC, TraDIS	reactions	stops
Nucleotide Biosynthesis (30)	nrdB	Ribonucleotide Reductase (Small Subunit)	Keio, PEC, TraDIS	reactions	stops
Nucleotide Biosynthesis (30)	prs	Ribose-Phosphate Diphosphokinase	Keio, PEC, TraDIS	reactions	stops
Nucleotide Biosynthesis (30)	purB	Adenylosuccinate Lyase	Keio, TraDIS	reactions	slows
Nucleotide Biosynthesis (30)	purC	SAICAR Synthetase	(none)	reactions	grows
Nucleotide Biosynthesis (30)	purD	GAR Synthetase	(none)	reactions	grows
Nucleotide Biosynthesis (30)	purE	AIR Carboxylase	(none)	reactions	grows
Nucleotide Biosynthesis (30)	purF	Amidophosphoribosyltransferase	(none)	reactions	grows
Nucleotide Biosynthesis (30)	purH	Bifunctional Purine Biosynthesis Enzyme	(none)	reactions	grows
Nucleotide Biosynthesis (30)	purK	N5-CAIR Synthetase	(none)	reactions	grows
Nucleotide Biosynthesis (30)	purL	Phosphoribosylformylglycinamidine Synthase	(none)	reactions	grows
Nucleotide Biosynthesis (30)	purM	AIR Synthetase	(none)	reactions	grows
Nucleotide Biosynthesis (30)	purN	GAR Transformylase	(none)	reactions	grows
Nucleotide Biosynthesis (30)	pyrB	Aspartate Carbamoyltransferase	(none)	reactions	slows as recorded; ends at the wild-type count
Nucleotide Biosynthesis (30)	pyrC	Dihydroorotase	(none)	reactions	slows
Nucleotide Biosynthesis (30)	pyrD	Dihydroorotate Dehydrogenase	(none)	reactions	slows as recorded; ends at the wild-type count
Nucleotide Biosynthesis (30)	pyrE	Orotate Phosphoribosyltransferase	(none)	reactions	slows as recorded; ends at the wild-type count
Nucleotide Biosynthesis (30)	pyrF	Orotidine-5'-Phosphate Decarboxylase	(none)	reactions	slows as recorded; ends at the wild-type count
Nucleotide Biosynthesis (30)	pyrG	CTP Synthetase	Keio, PEC, TraDIS	reactions	stops
Nucleotide Biosynthesis (30)	pyrH	UMP Kinase	Keio, PEC, TraDIS	reactions	stops
Nucleotide Biosynthesis (30)	tmk	dTMP Kinase	Keio, PEC, TraDIS	reactions	stops
Outer Membrane & Lipoprotein Biogenesis (17)	bamA	Beta-Barrel Assembly Machine Subunit A	Keio, PEC, TraDIS	presence gate	stops
Outer Membrane & Lipoprotein Biogenesis (17)	bamD	BAM Complex Lipoprotein	Keio, PEC, TraDIS	presence gate	stops
Outer Membrane & Lipoprotein Biogenesis (17)	lnt	Apolipoprotein N-Acyltransferase	Keio, PEC, TraDIS	presence gate	–
Outer Membrane & Lipoprotein Biogenesis (17)	lolA	Lipoprotein Chaperone	Keio, PEC, TraDIS	presence gate	stops
Outer Membrane & Lipoprotein Biogenesis (17)	lolB	Outer Membrane Lipoprotein Receptor	Keio, PEC, TraDIS	presence gate	stops
Outer Membrane & Lipoprotein Biogenesis (17)	lolC	Lipoprotein Sorting ABC Transporter	Keio, PEC, TraDIS	presence gate	stops
Outer Membrane & Lipoprotein Biogenesis (17)	lolD	Lipoprotein Export ATPase	Keio, PEC, TraDIS	presence gate	–
Outer Membrane & Lipoprotein Biogenesis (17)	lolE	Lipoprotein Sorting ABC Transporter	Keio, PEC, TraDIS	presence gate	stops
Outer Membrane & Lipoprotein Biogenesis (17)	lptA	LPS Transport Protein A	Keio, PEC, TraDIS	presence gate	stops
Outer Membrane & Lipoprotein Biogenesis (17)	lptB	LPS Transport ATPase	PEC, TraDIS	presence gate	stops
Outer Membrane & Lipoprotein Biogenesis (17)	lptC	LPS Transport Protein C	Keio, PEC	presence gate	stops
Outer Membrane & Lipoprotein Biogenesis (17)	lptD	LPS Translocon Subunit D	Keio, PEC, TraDIS	presence gate	stops
Outer Membrane & Lipoprotein Biogenesis (17)	lptE	LPS Translocon Subunit E	Keio, PEC, TraDIS	presence gate	stops
Outer Membrane & Lipoprotein Biogenesis (17)	lptG	LPS Transport Permease	Keio, PEC, TraDIS	presence gate	stops
Outer Membrane & Lipoprotein Biogenesis (17)	mlaB	Phospholipid Retrograde Transport (Mla System)	Keio	not wired	grows
Outer Membrane & Lipoprotein Biogenesis (17)	surA	Periplasmic Chaperone (PPIase)	(none)	not wired	grows
Outer Membrane & Lipoprotein Biogenesis (17)	wzyE	ECA Polymerase	Keio, TraDIS	presence gate	stops
Peptidoglycan Biosynthesis (16)	ddlB	D-Ala-D-Ala Ligase	(none)	not wired	grows
Peptidoglycan Biosynthesis (16)	mraY	Phospho-MurNAc-Pentapeptide Translocase	Keio, PEC, TraDIS	presence gate	stops
Peptidoglycan Biosynthesis (16)	mrdA	Penicillin-Binding Protein 2 (PBP2)	Keio, PEC, TraDIS	presence gate	stops
Peptidoglycan Biosynthesis (16)	mrdB	Rod Shape-Determining Protein (RodA)	Keio, PEC, TraDIS	presence gate	stops
Peptidoglycan Biosynthesis (16)	mreB	Actin Homolog / Rod-Shape Determinant	Keio, PEC, TraDIS	presence gate	stops
Peptidoglycan Biosynthesis (16)	mreC	Elongasome Protein MreC	Keio, PEC, TraDIS	presence gate	–
Peptidoglycan Biosynthesis (16)	mreD	Elongasome Protein MreD	Keio, PEC, TraDIS	presence gate	–
Peptidoglycan Biosynthesis (16)	murA	UDP-GlcNAc Enolpyruvyl Transferase	Keio, PEC, TraDIS	presence gate	stops
Peptidoglycan Biosynthesis (16)	murB	UDP-GlcNAc Enolpyruvyl Reductase	Keio, PEC, TraDIS	presence gate	stops
Peptidoglycan Biosynthesis (16)	murC	UDP-MurNAc:L-Ala Ligase	Keio, PEC, TraDIS	presence gate	stops
Peptidoglycan Biosynthesis (16)	murD	UDP-MurNAc-Dipeptide:D-Glu Ligase	Keio, PEC, TraDIS	presence gate	stops
Peptidoglycan Biosynthesis (16)	murE	UDP-MurNAc-Tripeptide Ligase	Keio, PEC, TraDIS	presence gate	stops
Peptidoglycan Biosynthesis (16)	murF	UDP-MurNAc-Pentapeptide Ligase	Keio, PEC, TraDIS	presence gate	stops
Peptidoglycan Biosynthesis (16)	murG	GlcNAc Transferase	Keio, PEC, TraDIS	presence gate	stops
Peptidoglycan Biosynthesis (16)	murI	Glutamate Racemase	Keio, PEC, TraDIS	presence gate	stops
Peptidoglycan Biosynthesis (16)	murJ	Lipid II Flippase	Keio, PEC, TraDIS	presence gate	stops
Phospholipid & Fatty Acid Biosynthesis (21)	accA	Acetyl-CoA Carboxylase Subunit	Keio, PEC, TraDIS	presence gate	–
Phospholipid & Fatty Acid Biosynthesis (21)	accB	Acetyl-CoA Carboxylase Biotin Carrier	Keio, PEC, TraDIS	presence gate	–
Phospholipid & Fatty Acid Biosynthesis (21)	accC	Acetyl-CoA Carboxylase Biotin Carboxylase	Keio, PEC, TraDIS	presence gate	–
Phospholipid & Fatty Acid Biosynthesis (21)	accD	Acetyl-CoA Carboxylase Subunit	Keio, PEC, TraDIS	presence gate	–
Phospholipid & Fatty Acid Biosynthesis (21)	acpP	Acyl Carrier Protein	Keio, PEC, TraDIS	presence gate	–
Phospholipid & Fatty Acid Biosynthesis (21)	acpS	Holo-ACP Synthase	Keio, PEC, TraDIS	presence gate	–
Phospholipid & Fatty Acid Biosynthesis (21)	cdsA	CDP-Diacylglycerol Synthase	Keio, PEC, TraDIS	presence gate	–
Phospholipid & Fatty Acid Biosynthesis (21)	fabA	Beta-Hydroxyacyl-ACP Dehydratase/Isomerase	Keio, PEC, TraDIS	presence gate	–
Phospholipid & Fatty Acid Biosynthesis (21)	fabB	Beta-Ketoacyl-ACP Synthase I	Keio, PEC, TraDIS	presence gate	–
Phospholipid & Fatty Acid Biosynthesis (21)	fabD	Malonyl-CoA:ACP Transacylase	Keio, PEC, TraDIS	presence gate	–
Phospholipid & Fatty Acid Biosynthesis (21)	fabG	Beta-Ketoacyl-ACP Reductase	Keio, PEC, TraDIS	presence gate	–
Phospholipid & Fatty Acid Biosynthesis (21)	fabH	Beta-Ketoacyl-ACP Synthase III	TraDIS	not wired	grows
Phospholipid & Fatty Acid Biosynthesis (21)	fabI	Enoyl-ACP Reductase	Keio, PEC, TraDIS	presence gate	–
Phospholipid & Fatty Acid Biosynthesis (21)	fabZ	Beta-Hydroxyacyl-ACP Dehydratase	Keio, PEC, TraDIS	presence gate	–
Phospholipid & Fatty Acid Biosynthesis (21)	gpsA	Glycerol-3-Phosphate Dehydrogenase	Keio, PEC, TraDIS	reactions	grows
Phospholipid & Fatty Acid Biosynthesis (21)	pgsA	Phosphatidylglycerophosphate Synthase	Keio, PEC, TraDIS	presence gate	–
Phospholipid & Fatty Acid Biosynthesis (21)	plsB	Glycerol-3-Phosphate Acyltransferase	Keio, PEC, TraDIS	presence gate	–
Phospholipid & Fatty Acid Biosynthesis (21)	plsC	1-Acylglycerol-3-Phosphate Acyltransferase	Keio, PEC, TraDIS	presence gate	–
Phospholipid & Fatty Acid Biosynthesis (21)	plsX	Acyl-ACP:Phosphate Acyltransferase	(none)	not wired	grows
Phospholipid & Fatty Acid Biosynthesis (21)	psd	Phosphatidylserine Decarboxylase	Keio, PEC, TraDIS	presence gate	–
Phospholipid & Fatty Acid Biosynthesis (21)	pssA	Phosphatidylserine Synthase	Keio, PEC, TraDIS	presence gate	–
Protein Secretion & Membrane Insertion (12)	ffh	Signal Recognition Particle Protein	Keio, PEC, TraDIS	presence gate	–
Protein Secretion & Membrane Insertion (12)	ftsY	SRP Receptor	Keio, PEC, TraDIS	presence gate	–
Protein Secretion & Membrane Insertion (12)	lepB	Signal Peptidase I	Keio, PEC, TraDIS	presence gate	–
Protein Secretion & Membrane Insertion (12)	lgt	Prolipoprotein Diacylglyceryl Transferase	Keio, PEC, TraDIS	presence gate	–
Protein Secretion & Membrane Insertion (12)	lspA	Lipoprotein Signal Peptidase	Keio, PEC, TraDIS	presence gate	–
Protein Secretion & Membrane Insertion (12)	secA	Protein Translocation ATPase	Keio, PEC, TraDIS	presence gate	–
Protein Secretion & Membrane Insertion (12)	secD	Translocation Accessory Factor	Keio, PEC	presence gate	–
Protein Secretion & Membrane Insertion (12)	secE	Translocon Subunit	Keio, PEC, TraDIS	presence gate	–
Protein Secretion & Membrane Insertion (12)	secF	Translocation Accessory Factor	Keio, PEC	presence gate	–
Protein Secretion & Membrane Insertion (12)	secM	Secretion Monitor	Keio, PEC	presence gate	–
Protein Secretion & Membrane Insertion (12)	secY	Protein-Conducting Channel	Keio, PEC, TraDIS	presence gate	–
Protein Secretion & Membrane Insertion (12)	yidC	Membrane Protein Insertase	Keio, PEC, TraDIS	presence gate	–
RNA Processing & Degradation (8)	cca	tRNA CCA-Adding Enzyme	Keio, PEC, TraDIS	presence gate	slows
RNA Processing & Degradation (8)	orn	Oligoribonuclease	Keio, PEC, TraDIS	presence gate	–
RNA Processing & Degradation (8)	pnp	Polynucleotide Phosphorylase	(none)	slowdown	–
RNA Processing & Degradation (8)	rnc	RNase III	Keio	slowdown	grows
RNA Processing & Degradation (8)	rne	RNase E	Keio, PEC	presence gate	slows
RNA Processing & Degradation (8)	rnpA	RNase P Protein Subunit	Keio, PEC, TraDIS	presence gate	slows
RNA Processing & Degradation (8)	rpsB	Ribosomal Protein S2 / mRNA turnover partner	Keio, PEC, TraDIS	subunit at assembly	–
RNA Processing & Degradation (8)	yceQ	Small Reading Frame YceQ	Keio, PEC	presence gate	stops
Respiratory Chain (5)	cydA	Cytochrome bd-I Subunit CydA	Keio, TraDIS	presence gate	stops
Respiratory Chain (5)	cydB	Cytochrome bd-I Oxidase Subunit I	TraDIS	slowdown	slows
Respiratory Chain (5)	cydC	Cytochrome bd Assembly Transporter CydC	Keio, TraDIS	presence gate	–
Respiratory Chain (5)	cydD	Cytochrome bd Oxidase Assembly ABC Transporter	TraDIS	slowdown	–
Respiratory Chain (5)	cydX	Cytochrome bd-I Oxidase Accessory Subunit	TraDIS	slowdown	–
Ribosome Assembly & Biogenesis GTPases (13)	der	Ribosome Biogenesis GTPase (EngA)	Keio, PEC, TraDIS	presence gate	slows
Ribosome Assembly & Biogenesis GTPases (13)	engB	50S Assembly GTPase EngB (YihA)	Keio, PEC, TraDIS	presence gate	slows
Ribosome Assembly & Biogenesis GTPases (13)	era	Ribosome Biogenesis GTPase	Keio, PEC, TraDIS	presence gate	slows
Ribosome Assembly & Biogenesis GTPases (13)	nusB	Antitermination Factor NusB	PEC, TraDIS	presence gate	slows
Ribosome Assembly & Biogenesis GTPases (13)	obgE	Ribosome Biogenesis GTPase (ObgE/CgtA)	Keio, PEC, TraDIS	presence gate	slows
Ribosome Assembly & Biogenesis GTPases (13)	rbfA	Ribosome-Binding Factor A	TraDIS	slowdown	grows
Ribosome Assembly & Biogenesis GTPases (13)	rimM	16S rRNA Processing Factor	TraDIS	slowdown	–
Ribosome Assembly & Biogenesis GTPases (13)	rimP	Ribosome Maturation Factor	(none)	slowdown	–
Ribosome Assembly & Biogenesis GTPases (13)	rluD	Ribosomal Pseudouridine Synthase	TraDIS	slowdown	–
Ribosome Assembly & Biogenesis GTPases (13)	rsgA	Ribosome Biogenesis GTPase (RsgA)	PEC, TraDIS	slowdown	–
Ribosome Assembly & Biogenesis GTPases (13)	suhB	Antitermination Partner SuhB	Keio, PEC, TraDIS	presence gate	slows
Ribosome Assembly & Biogenesis GTPases (13)	ybeY	Ribosome Quality-Control Endonuclease	TraDIS	slowdown	–
Ribosome Assembly & Biogenesis GTPases (13)	yqgF	16S rRNA Processing Factor	Keio, PEC, TraDIS	presence gate	slows
Transcription (14)	cohE	e14 Prophage Repressor	Keio, TraDIS	presence gate	–
Transcription (14)	csrA	Post-Transcriptional Regulator CsrA	Keio, PEC, TraDIS	presence gate	–
Transcription (14)	dicA	Qin Prophage Repressor	Keio, TraDIS	reactions	grows
Transcription (14)	greA	Transcript Cleavage Factor	(none)	subunit at assembly	–
Transcription (14)	nusA	Elongation/Termination Factor	Keio, PEC, TraDIS	subunit at assembly	–
Transcription (14)	nusG	Transcription-Translation Coupling Factor	Keio, PEC, TraDIS	subunit at assembly	–
Transcription (14)	racR	Rac Prophage Repressor	Keio, TraDIS	reactions	grows
Transcription (14)	rho	Transcription Termination Factor	PEC, TraDIS	subunit at assembly	–
Transcription (14)	rpoA	RNA Polymerase Alpha Subunit	Keio, PEC, TraDIS	subunit at assembly	–
Transcription (14)	rpoB	RNA Polymerase Beta Subunit	Keio, PEC, TraDIS	subunit at assembly	–
Transcription (14)	rpoC	RNA Polymerase Beta-Prime Subunit	Keio, PEC, TraDIS	subunit at assembly	–
Transcription (14)	rpoD	Sigma-70 (Housekeeping Sigma)	PEC, TraDIS	subunit at assembly	–
Transcription (14)	rpoH	Heat-Shock Sigma Factor	Keio, PEC, TraDIS	reactions	grows
Transcription (14)	spoT	ppGpp Synthase and Hydrolase	Keio, PEC	presence gate	stops
Translation: 30S Ribosomal Proteins (20)	rpsA	30S Ribosomal Protein S1	Keio, PEC, TraDIS	subunit at assembly	slows as recorded; ends at the wild-type count
Translation: 30S Ribosomal Proteins (20)	rpsC	30S Ribosomal Protein S3	Keio, PEC, TraDIS	subunit at assembly	–
Translation: 30S Ribosomal Proteins (20)	rpsD	30S Ribosomal Protein S4	Keio, PEC, TraDIS	subunit at assembly	–
Translation: 30S Ribosomal Proteins (20)	rpsE	30S Ribosomal Protein S5	Keio, PEC, TraDIS	subunit at assembly	–
Translation: 30S Ribosomal Proteins (20)	rpsF	30S Ribosomal Protein S6	TraDIS	subunit at assembly	–
Translation: 30S Ribosomal Proteins (20)	rpsG	30S Ribosomal Protein S7	Keio, PEC, TraDIS	subunit at assembly	–
Translation: 30S Ribosomal Proteins (20)	rpsH	30S Ribosomal Protein S8	Keio, PEC, TraDIS	subunit at assembly	–
Translation: 30S Ribosomal Proteins (20)	rpsI	30S Ribosomal Protein S9	Keio, PEC, TraDIS	subunit at assembly	–
Translation: 30S Ribosomal Proteins (20)	rpsJ	30S Ribosomal Protein S10	Keio, PEC, TraDIS	subunit at assembly	–
Translation: 30S Ribosomal Proteins (20)	rpsK	30S Ribosomal Protein S11	Keio, PEC, TraDIS	subunit at assembly	–
Translation: 30S Ribosomal Proteins (20)	rpsL	30S Ribosomal Protein S12	Keio, PEC, TraDIS	subunit at assembly	–
Translation: 30S Ribosomal Proteins (20)	rpsM	30S Ribosomal Protein S13	Keio, PEC, TraDIS	subunit at assembly	–
Translation: 30S Ribosomal Proteins (20)	rpsN	30S Ribosomal Protein S14	Keio, PEC, TraDIS	subunit at assembly	–
Translation: 30S Ribosomal Proteins (20)	rpsO	30S Ribosomal Protein S15	TraDIS	subunit at assembly	–
Translation: 30S Ribosomal Proteins (20)	rpsP	30S Ribosomal Protein S16	Keio, PEC, TraDIS	subunit at assembly	–
Translation: 30S Ribosomal Proteins (20)	rpsQ	30S Ribosomal Protein S17	Keio, PEC, TraDIS	subunit at assembly	–
Translation: 30S Ribosomal Proteins (20)	rpsR	30S Ribosomal Protein S18	Keio, PEC, TraDIS	subunit at assembly	–
Translation: 30S Ribosomal Proteins (20)	rpsS	30S Ribosomal Protein S19	Keio, PEC, TraDIS	subunit at assembly	–
Translation: 30S Ribosomal Proteins (20)	rpsT	30S Ribosomal Protein S20	TraDIS	subunit at assembly	–
Translation: 30S Ribosomal Proteins (20)	rpsU	30S Ribosomal Protein S21	TraDIS	subunit at assembly	–
Translation: 50S Ribosomal Proteins (31)	rplA	50S Ribosomal Protein L1	TraDIS	subunit at assembly	grows
Translation: 50S Ribosomal Proteins (31)	rplB	50S Ribosomal Protein L2	Keio, PEC, TraDIS	subunit at assembly	–
Translation: 50S Ribosomal Proteins (31)	rplC	50S Ribosomal Protein L3	Keio, PEC, TraDIS	subunit at assembly	–
Translation: 50S Ribosomal Proteins (31)	rplD	50S Ribosomal Protein L4	Keio, PEC, TraDIS	subunit at assembly	–
Translation: 50S Ribosomal Proteins (31)	rplE	50S Ribosomal Protein L5	Keio, PEC, TraDIS	subunit at assembly	–
Translation: 50S Ribosomal Proteins (31)	rplF	50S Ribosomal Protein L6	Keio, PEC, TraDIS	subunit at assembly	–
Translation: 50S Ribosomal Proteins (31)	rplI	50S Ribosomal Protein L9	(none)	subunit at assembly	–
Translation: 50S Ribosomal Proteins (31)	rplJ	50S Ribosomal Protein L10	Keio, PEC, TraDIS	subunit at assembly	–
Translation: 50S Ribosomal Proteins (31)	rplK	50S Ribosomal Protein L11	TraDIS	subunit at assembly	–
Translation: 50S Ribosomal Proteins (31)	rplL	50S Ribosomal Protein L7/L12	Keio, PEC, TraDIS	subunit at assembly	–
Translation: 50S Ribosomal Proteins (31)	rplM	50S Ribosomal Protein L13	Keio, PEC, TraDIS	subunit at assembly	–
Translation: 50S Ribosomal Proteins (31)	rplN	50S Ribosomal Protein L14	Keio, PEC, TraDIS	subunit at assembly	–
Translation: 50S Ribosomal Proteins (31)	rplO	50S Ribosomal Protein L15	Keio, PEC, TraDIS	subunit at assembly	–
Translation: 50S Ribosomal Proteins (31)	rplP	50S Ribosomal Protein L16	Keio, PEC, TraDIS	subunit at assembly	–
Translation: 50S Ribosomal Proteins (31)	rplQ	50S Ribosomal Protein L17	Keio, PEC, TraDIS	subunit at assembly	–
Translation: 50S Ribosomal Proteins (31)	rplR	50S Ribosomal Protein L18	Keio, PEC, TraDIS	subunit at assembly	–
Translation: 50S Ribosomal Proteins (31)	rplS	50S Ribosomal Protein L19	Keio, PEC, TraDIS	subunit at assembly	–
Translation: 50S Ribosomal Proteins (31)	rplT	50S Ribosomal Protein L20	Keio, PEC, TraDIS	subunit at assembly	–
Translation: 50S Ribosomal Proteins (31)	rplU	50S Ribosomal Protein L21	Keio, PEC, TraDIS	subunit at assembly	–
Translation: 50S Ribosomal Proteins (31)	rplV	50S Ribosomal Protein L22	Keio, PEC, TraDIS	subunit at assembly	–
Translation: 50S Ribosomal Proteins (31)	rplW	50S Ribosomal Protein L23	Keio, PEC, TraDIS	subunit at assembly	–
Translation: 50S Ribosomal Proteins (31)	rplX	50S Ribosomal Protein L24	Keio, PEC, TraDIS	subunit at assembly	–
Translation: 50S Ribosomal Proteins (31)	rplY	50S Ribosomal Protein L25	TraDIS	subunit at assembly	–
Translation: 50S Ribosomal Proteins (31)	rpmA	50S Ribosomal Protein L27	Keio, PEC, TraDIS	subunit at assembly	–
Translation: 50S Ribosomal Proteins (31)	rpmB	50S Ribosomal Protein L28	Keio, PEC, TraDIS	subunit at assembly	–
Translation: 50S Ribosomal Proteins (31)	rpmC	50S Ribosomal Protein L29	Keio, PEC, TraDIS	subunit at assembly	–
Translation: 50S Ribosomal Proteins (31)	rpmD	50S Ribosomal Protein L30	Keio, PEC, TraDIS	subunit at assembly	–
Translation: 50S Ribosomal Proteins (31)	rpmE	50S Ribosomal Protein L31	(none)	subunit at assembly	–
Translation: 50S Ribosomal Proteins (31)	rpmF	50S Ribosomal Protein L32	TraDIS	subunit at assembly	–
Translation: 50S Ribosomal Proteins (31)	rpmH	50S Ribosomal Protein L34	Keio, PEC, TraDIS	subunit at assembly	–
Translation: 50S Ribosomal Proteins (31)	rpmI	50S Ribosomal Protein L35	TraDIS	subunit at assembly	–
Translation: Factors & rRNA/tRNA (18)	def	Peptide Deformylase	Keio, PEC, TraDIS	reactions	grows
Translation: Factors & rRNA/tRNA (18)	fmt	Methionyl-tRNA Formyltransferase	Keio, PEC, TraDIS	presence gate	–
Translation: Factors & rRNA/tRNA (18)	frr	Ribosome Recycling Factor	Keio, PEC, TraDIS	subunit at assembly	–
Translation: Factors & rRNA/tRNA (18)	fusA	Elongation Factor G (EF-G)	Keio, PEC, TraDIS	subunit at assembly	–
Translation: Factors & rRNA/tRNA (18)	infA	Initiation Factor IF1	Keio, PEC, TraDIS	subunit at assembly	–
Translation: Factors & rRNA/tRNA (18)	infB	Initiation Factor IF2	Keio, PEC, TraDIS	subunit at assembly	–
Translation: Factors & rRNA/tRNA (18)	infC	Initiation Factor IF3	Keio, PEC, TraDIS	subunit at assembly	–
Translation: Factors & rRNA/tRNA (18)	map	Methionine Aminopeptidase	Keio, PEC, TraDIS	reactions	grows
Translation: Factors & rRNA/tRNA (18)	pheM	Phe Attenuator Leader Peptide	TraDIS	not wired	–
Translation: Factors & rRNA/tRNA (18)	prfA	Release Factor 1 (RF1)	Keio, PEC, TraDIS	subunit at assembly	–
Translation: Factors & rRNA/tRNA (18)	prfB	Release Factor 2 (RF2)	PEC, TraDIS	subunit at assembly	–
Translation: Factors & rRNA/tRNA (18)	prmC	Release Factor Methyltransferase	Keio, PEC, TraDIS	presence gate	–
Translation: Factors & rRNA/tRNA (18)	pth	Peptidyl-tRNA Hydrolase	Keio, PEC, TraDIS	presence gate	–
Translation: Factors & rRNA/tRNA (18)	rrfA	5S Ribosomal RNA	(none)	not wired	–
Translation: Factors & rRNA/tRNA (18)	rrlA	23S Ribosomal RNA	(none)	not wired	–
Translation: Factors & rRNA/tRNA (18)	rrsA	16S Ribosomal RNA	(none)	not wired	–
Translation: Factors & rRNA/tRNA (18)	tsf	Elongation Factor Ts (EF-Ts)	Keio, PEC, TraDIS	subunit at assembly	–
Translation: Factors & rRNA/tRNA (18)	tufA	Elongation Factor Tu (EF-Tu)	(none)	not wired	–
tRNA Modification (8)	mnmA	tRNA 2-Thiouridylase	TraDIS	slowdown	slows
tRNA Modification (8)	tadA	tRNA-Specific Adenosine Deaminase	Keio, TraDIS	presence gate	stops
tRNA Modification (8)	tilS	tRNA-Ile Lysidine Synthase	Keio, PEC, TraDIS	presence gate	stops
tRNA Modification (8)	trmD	tRNA m1G37 Methyltransferase	Keio, PEC, TraDIS	presence gate	slows
tRNA Modification (8)	tsaB	t6A Synthesis Subunit TsaB	Keio, PEC, TraDIS	presence gate	slows
tRNA Modification (8)	tsaC	t6A Synthesis Enzyme TsaC	Keio, PEC, TraDIS	presence gate	slows
tRNA Modification (8)	tsaD	t6A Synthesis Subunit TsaD	Keio, PEC, TraDIS	presence gate	slows
tRNA Modification (8)	tsaE	t6A Synthesis Subunit TsaE	Keio, PEC, TraDIS	presence gate	slows
