## Supplementary File 1 for "A Genome-Scale Virtual *Escherichia coli* in the L++ Language": S2_metabolite_pools.tsv

# Supplementary Table S2. The measured metabolite pools
Group	Metabolite	Measured	Model	log2(model/meas.)	Model species
	2,3-dihydroxybenzoate	140 µM	41.7 µM	-1.75	2,3-dihydroxybenzoate
	3-phosphoglycerate	1.5 mM	756 µM	-0.99	3-phospho-D-glycerate
	4-hydroxybenzoate	52 µM	558 nM	-6.54	4-hydroxybenzoate
	6-phosphogluconate	3.8 mM	3.5 mM	-0.12	6-phospho-D-gluconate
	acetoacetyl-CoA	22 µM	6.55 µM	-1.75	acetoacetyl-CoA
	acetyl-CoA	610 µM	425 µM	-0.52	acetyl-CoA
	acetylphosphate	1.1 mM	328 µM	-1.75	acetyl-phosphate
	adenine	1.5 µM	256 µM	+7.42	adenine
	adenosine	130 nM	216 µM	+10.70	adenosine
	adenosine-phosphosulfate	6.6 µM	—	—	not in model
	ADP	560 µM	579 µM	+0.05	ADP
	ADP-glucose	4.3 µM	—	—	not in model
	alanine	2.6 mM	3.15 mM	+0.28	L-alanine
	alpha-ketoglutarate	440 µM	953 µM	+1.11	2-oxoglutarate
	AMP	280 µM	467 µM	+0.74	AMP
	anthranilate	3.5 µM	13.3 µM	+1.93	anthranilate
	arginine	570 µM	981 µM	+0.78	L-arginine
	asparagine	510 µM	2.13 mM	+2.06	L-asparagine
	aspartate	4.2 mM	8.03 mM	+0.94	L-aspartate
	ATP	9.6 mM	9.6 mM	+0.00	ATP
	carbamyl-aspartate	590 µM	25.7 µM	-4.52	N-carbamoyl-L-aspartate
	cis-aconitate	16 µM	—	—	not in model
	citrate	2 mM	362 µM	-2.47	citrate
	citrulline	1.4 mM	9.4 µM	-7.22	L-citrulline
	CMP	360 µM	544 µM	+0.60	CMP
	CoA	1.4 mM	1.4 mM	+0.00	CoA
	CTP	2.7 mM	4.06 mM	+0.59	CTP
	cyclic-AMP	35 µM	38.5 µM	+0.14	cAMP
	cytidine	2.6 µM	1.61 µM	-0.69	cytidine
	cytosine	14 µM	395 µM	+4.82	cytosine
	dAMP	8.8 µM	104 µM	+3.56	dAMP
	dATP	16 µM	169 µM	+3.40	dATP
	dCTP	35 µM	159 µM	+2.18	dCTP
	deoxyadenosine	2.8 µM	955 nM	-1.55	deoxyadenosine
	deoxyguanosine	520 nM	780 nM	+0.58	deoxyguanosine
	deoxyribose-5-P	300 µM	89.8 µM	-1.74	2-deoxy-D-ribose-5-phosphate
	dGMP	51 µM	395 µM	+2.95	dGMP
	dihydroorotate	12 µM	12.4 µM	+0.05	(S)-dihydroorotate
	dihydroxyacetone-phosphate	370 µM	187 µM	-0.98	dihydroxyacetone-phosphate
	dTDP	380 µM	117 µM	-1.70	dTDP
	dTTP	4.6 mM	706 µM	-2.70	dTTP
	FAD	170 µM	627 µM	+1.88	FAD
	FMN	54 µM	427 nM	-6.98	FMN
	fructose-1,6-bisphosphate	15 mM	13.2 mM	-0.18	D-fructose-1,6-bisphosphate
	fumarate	120 µM	321 µM	+1.42	fumarate
	GDP	680 µM	1.74 mM	+1.36	GDP
	gluconate	42 µM	2.83 µM	-3.89	D-gluconate
	gluconolactone	1 mM	476 µM	-1.07	6-phospho-D-glucono-1,5-lactone
	glucosamine-6-phosphate	1.2 mM	—	—	not in model
	glutamate	96 mM	10.6 mM	-3.18	L-glutamate
	glutamine	3.8 mM	4.82 mM	+0.34	L-glutamine
	glutathione	17 mM	10.9 mM	-0.64	glutathione
	glutathione-disulfide	2.4 mM	—	—	not in model
	glycerate	1.4 mM	416 µM	-1.75	glycerate
	glycerol-3-phosphate	49 µM	5.47 µM	-3.16	glycerol-3-phosphate
	GMP	24 µM	616 µM	+4.68	GMP
	GTP	4.9 mM	6.17 mM	+0.33	GTP
	guanine	190 µM	31.4 µM	-2.60	guanine
	guanosine	1.6 µM	2.43 µM	+0.60	guanosine
	hexose-P	8.8 mM	3.89 mM	-1.18	D-glucose-6-phosphate+D-fructose-6-phosphate
	histidine	68 µM	95.2 µM	+0.49	L-histidine
	histidinol	13 µM	57 µM	+2.13	L-histidinol
	homocysteine	370 µM	72.5 µM	-2.35	L-homocysteine
	IMP	270 µM	482 µM	+0.84	IMP
	inosine-diphosphate	24 µM	68.5 µM	+1.51	IDP
	inosine-triphosphate	210 µM	60.8 µM	-1.79	ITP
	isoleucine+leucine	300 µM	572 µM	+0.93	L-isoleucine+L-leucine
	lysine	410 µM	710 µM	+0.79	L-lysine
	malate	1.7 mM	3.18 mM	+0.90	L-malate
	malonyl-CoA	35 µM	10.2 µM	-1.78	malonyl-CoA
	methionine	150 µM	104 µM	-0.53	L-methionine
	myo-inositol	5.7 µM	1.7 µM	-1.75	myo-inositol
	N-acetyl-glucosamine-1P	82 µM	—	—	not in model
	N-acetyl-ornithine	43 µM	1.14 µM	-5.24	N2-acetyl-L-ornithine
	NAD+	2.6 mM	3.03 mM	+0.22	NAD+
	NADH	83 µM	438 µM	+2.40	NADH
	NADP+	2.1 µM	1.3 mM	+9.27	NADP+
	NADPH	120 µM	213 µM	+0.83	NADPH
	ornithine	10 µM	2.49 µM	-2.01	L-ornithine
	pentose-P	1.3 mM	616 µM	-1.08	D-ribulose-5-phosphate+alpha-D-ribose-5-phosphate+D-xylulose-5-phosphate
	phenylalanine	18 µM	39.1 µM	+1.12	L-phenylalanine
	phenylpyruvate	90 µM	30.3 µM	-1.57	phenylpyruvate
	phosphoenolpyruvate	180 µM	229 µM	+0.35	phosphoenolpyruvate
	proline	390 µM	551 µM	+0.50	L-proline
	propionyl-CoA	5.3 µM	1.58 µM	-1.75	propionyl-CoA
	PRPP	260 µM	228 µM	-0.19	5-phospho-alpha-D-ribose-1-diphosphate
	quinolinate	12 µM	119 µM	+3.31	quinolinate
	riboflavin	19 µM	4.93 µM	-1.95	riboflavin
	S-adenosyl-L-methionine	180 µM	180 µM	+0.00	S-adenosyl-L-methionine
	serine	68 µM	58.8 µM	-0.21	L-serine
	shikimate	14 µM	140 µM	+3.32	shikimate
	succinate	570 µM	1.31 mM	+1.20	succinate
	succinyl-CoA	230 µM	453 µM	+0.98	succinyl-CoA
	threonine	180 µM	128 µM	-0.49	L-threonine
	tryptophan	12 µM	35 µM	+1.54	L-tryptophan
	tyrosine	29 µM	56 µM	+0.95	L-tyrosine
	UDP	1.8 mM	2.73 mM	+0.60	UDP
	UDP-glucose	2.5 mM	—	—	not in model
	UDP-glucuronate	570 µM	—	—	not in model
	UDP-N-acetyl-glucosamine	9.2 mM	8.58 mM	-0.10	UDP-N-acetyl-D-glucosamine
	uridine	2.1 mM	625 µM	-1.75	uridine
	UTP	8.3 mM	12.5 mM	+0.59	UTP
	valine	4 mM	767 µM	-2.38	L-valine
