## Supplementary File 1 for "A Genome-Scale Virtual *Escherichia coli* in the L++ Language": S3_held_pools.tsv

# Supplementary Table S3. The 31 pools held at fixed values
Group	Pool	Compartment	Held value	Status
	H+	medium	1.2 mM	by design: proton supply
	O2	medium	1.2 mM	by design: gas supply
	CO2	medium	1.2 mM	by design: gas supply
	H+	periplasm	1.2 mM	by design: proton supply
	O2	periplasm	1.2 mM	by design: gas supply
	CO2	periplasm	1.2 mM	by design: gas supply
	H+	cytoplasm	1.2 mM	by design: proton supply (with a ProtonSupply row)
	O2	cytoplasm	1.2 mM	by design: gas supply
	CO2	cytoplasm	1.2 mM	by design: gas supply
	oriC~DNAP (loaded origin)	cytoplasm	1	by design: initiation not modelled
	phosphate	cytoplasm	23.9 mM	held at its measured level; no reason recorded
	coenzyme A	cytoplasm	1.4 mM	waits for CoA synthesis under feedback
	bicarbonate	cytoplasm	2 mM	waits for its own supply and use
	ammonium	cytoplasm	2 mM	waits for ammonium uptake and assimilation balance
	ribose 5-phosphate	cytoplasm	0.4 mM	waits for the pentose phosphate pathway
	ribulose 5-phosphate	cytoplasm	0.16 mM	waits for the pentose phosphate pathway
	erythrose 4-phosphate	cytoplasm	97 µM	waits for the pentose phosphate pathway
	pyridoxal 5'-phosphate	cytoplasm	100 µM	waits for vitamin B6 synthesis
	pyridoxamine 5'-phosphate	cytoplasm	100 µM	waits for vitamin B6 synthesis
	S-adenosylmethionine	cytoplasm	180 µM	waits for SAM synthesis and use
	tetrahydrofolate	cytoplasm	200 µM	waits for purine control (released once, then held again)
	5,10-methylenetetrahydrofolate	cytoplasm	200 µM	as tetrahydrofolate
	7,8-dihydrofolate	cytoplasm	200 µM	as tetrahydrofolate
	10-formyltetrahydrofolate	cytoplasm	200 µM	as tetrahydrofolate
	5-methyltetrahydrofolate	cytoplasm	200 µM	as tetrahydrofolate
	meso-diaminopimelate	cytoplasm	80 µM	waits for diaminopimelate synthesis in the cell wall unit
	farnesyl diphosphate	cytoplasm	0.4 µM	waits for isoprenoid synthesis
	isopentenyl diphosphate	cytoplasm	4.1 µM	waits for isoprenoid synthesis
	carbamoyl phosphate	cytoplasm	200 µM	released after version 1.0
	ThiS-Gly-Gly (sulfur carrier)	cytoplasm	100 µM	released after version 1.0
	ThiS thiocarboxylate	cytoplasm	100 µM	released after version 1.0
